# Transcriptome comparison between the cultured and in vivo Chick Primordial Germ Cells by SMART-seq-based single cell RNA sequencing

**DOI:** 10.1101/2025.07.02.662725

**Authors:** Yoshiki Hayashi, Atsushi Doi, Hiroko Iikawa, Hirokazu Kimijima, Yutaka Suzuki, Akinori Kanai, Hideki Hirakawa, Daisuke Saito

**Affiliations:** Graduate School of Science, Kyushu University, 744, Motooka, Nishi-ku, Fukuoka, 819-0395, Japan; Medical Institute of Bioregulation, Kyushu University, 3-1-1, Maidashi, Higashi-ku, Fukuoka, 812-8582, Japan; Graduate School of Systems Life Sciences, Kyushu University, 744, Motooka, Nishi-ku, Fukuoka, 819-0395, Japan; Graduate School of Biostudies, Kyoto University, Yoshida-Konoecho, Sakyo-ku, Kyoto, 606-8501, Japan; Life Science Data Research Center, Graduate School of Frontier Science, The University of Tokyo, 5-1-5, Kashiwanoha, Kashiwa, Chiba, 277-8561, Japan; Graduate School of Bioresource and Bioenvironmental Science, Kyusyu University, 744, Motooka, Nishi-ku, Fukuoka, 819-0395, Japan

**Author notes:** Correspondence: Yoshiki Hayashi, Daisuke Saito, Graduate School of Science, Kyushu University, 744, Motooka, Nishi-ku, Fukuoka, 819-0395, Japan.

**Keywords:** Primordial Germ Cell, Transcriptome, Chick

## Abstract

Primordial germ cells (PGC), the precursors of the germline, have unique cellular characteristics to undergo long-distance migration to the embryonic gonads and have the potential to differentiate into somatic cells. Among the animal models studying PGC development, the chicken PGCs are an ideal model, since it is a rare model in which long-term PGC cultivation is applicable. Although the cultural applicability of chicken PGC makes it attractive for revealing the PGC character and its developmental processes, some differences from endogenous PGCs are known, such as the remarkable up-regulation of cell proliferation and a lesser ability to reach the gonads. Understanding these differences at the molecular level is crucial. To this end, we first performed SMART-seq-based single-cell RNA sequencing to compare transcriptomes between endogenous PGCs and cultivated PGCs. Our results revealed that PGC cultivation causes a shift from a MYC-dependent to a MYCN-dependent gene regulatory network in PGCs, suggesting that this reprogramming contributes to the acquisition of proliferation ability and stem cell characteristics in cultivated PGCs. Additionally, our results suggest that the MYCN-dependent gene regulatory network increases the risk of somatic differentiation, particularly in neural fate, in cultivated PGCs. In addition, our transcriptome analysis identified new cell populations that show molecular character as intermediate cell states between germline and pluripotent cells from the early embryonic stage. Thus, our study provides fundamental molecular information to understand both the effects of PGC cultivation and the developmental process of chicken PGCs.
