## Supplementary material for "Transcriptome comparison between the cultured and in vivo Chick Primordial Germ Cells by SMART-seq-based single cell RNA sequencing": Supp_Table2

### Sheet: Sheet1
Supp. Table 2: Differential expressed genes in cPGC_1w samples
gene	p_val	avg_log2FC	p_val_adj
MYC	5.6877e-15	5.32051	1.27143e-10
HEG1	1.51042e-11	4.24258	3.3764e-07
GREB1	2.00993e-13	4.11899	4.49299e-09
HBBA	7.60281e-12	3.74795	1.69953e-07
ADORA2B	2.21179e-13	3.30966	4.94423e-09
PLXNA4	1.76738e-11	3.28099	3.95081e-07
PPOX	1.57494e-13	3.25953	3.52061e-09
SLC6A13	6.02454e-12	3.2548	1.34673e-07
SHC4	9.85736e-15	3.17839	2.20351e-10
RAB3IL1	9.04493e-12	3.05817	2.0219e-07
HIST2H3D	5.76031e-12	2.96734	1.28766e-07
CISH	4.08232e-13	2.95111	9.12561e-09
HIST1H103	7.32907e-11	2.85117	1.63834e-06
DAB2	3.0237e-10	2.81286	6.75917e-06
NKX1-2	2.11115e-12	2.80846	4.71927e-08
ACSS1A	8.69884e-14	2.76572	1.94454e-09
FECH	7.49899e-10	2.68759	1.67632e-05
BTK	1.44458e-12	2.55996	3.22921e-08
HBZ	2.69149e-10	2.50406	6.01655e-06
ASIC4	3.38963e-10	2.43978	7.57718e-06
GYPC	2.05649e-09	2.4062	4.59707e-05
SYNDIG1L	3.51955e-10	2.40337	7.86759e-06
LOC124418397	2.44684e-09	2.35822	5.46967e-05
LOC427882	2.38824e-11	2.34628	5.33868e-07
COLEC12	4.69627e-11	2.34007	1.0498e-06
TRAF3IP3	7.69266e-10	2.33459	1.71962e-05
UBASH3B	8.0637e-12	2.32133	1.80256e-07
NMRK2	2.91924e-11	2.31797	6.52567e-07
SNX20	4.38555e-10	2.3092	9.80346e-06
C15orf39	1.82878e-12	2.28096	4.08807e-08
MYLK	1.69241e-09	2.27771	3.78322e-05
ALDH4A1	3.69348e-11	2.27544	8.2564e-07
SLC25A37	2.98528e-10	2.27195	6.67329e-06
HDGF	4.35715e-12	2.23867	9.73998e-08
CCND3	8.20668e-13	2.23673	1.83452e-08
KYNU	7.74432e-11	2.23609	1.73116e-06
LMO1	3.92043e-10	2.22452	8.76374e-06
MCUB	2.66725e-12	2.22137	5.96236e-08
ST3GAL1	1.96381e-12	2.15467	4.3899e-08
IKZF1	8.169e-09	2.12669	0.00018261
GAMT	1.00496e-12	2.12326	2.24649e-08
LOC107054087	1.66919e-09	2.10132	3.73131e-05
ABCB10	2.58517e-11	2.09469	5.77888e-07
GMPR2	1.2898e-10	2.09435	2.88321e-06
HMGA2	1.0995e-14	2.09337	2.45782e-10
SLC25A39	5.12977e-13	2.07683	1.14671e-08
NKD1	5.18962e-09	2.06005	0.000116009
ZNF704	7.26235e-13	2.04856	1.62343e-08
TFAP2A	1.71598e-10	2.03991	3.8359e-06
MEIS2	2.32135e-09	2.03718	5.18916e-05
VDAC1	5.18035e-11	2.02638	1.15802e-06
ZNF212	3.45092e-12	2.01288	7.71419e-08
SUSD1	1.59049e-09	1.98852	3.55538e-05
STK10	1.80597e-09	1.97433	4.03707e-05
DMRTA2	1.19077e-08	1.92819	0.000266185
LOC420965	9.84346e-10	1.92435	2.20041e-05
GREB1L	1.9712e-09	1.90372	4.40641e-05
RGS10	6.26186e-11	1.889	1.39978e-06
LOC771069	1.68306e-10	1.87749	3.76232e-06
MCRIP2	4.1746e-11	1.87023	9.3319e-07
COQ3	1.92294e-11	1.84981	4.29853e-07
SLC25A21	4.34021e-12	1.84753	9.70211e-08
LRTM2	3.36571e-11	1.84597	7.5237e-07
CPOX	2.48088e-09	1.84514	5.54576e-05
SLC39A8	6.7763e-10	1.84352	1.51478e-05
CSRP2	2.52961e-11	1.82854	5.65469e-07
KIAA1524	2.611e-10	1.7981	5.83662e-06
BRINP1	6.98984e-10	1.78328	1.56251e-05
FAM173A	5.9298e-10	1.78141	1.32555e-05
HMBS	1.75662e-09	1.7433	3.92675e-05
GPR17	1.15897e-07	1.73225	0.00259075
ALDH2	2.16594e-13	1.72199	4.84175e-09
CAD	1.40835e-14	1.72053	3.14823e-10
GCAT	7.23644e-12	1.72046	1.61763e-07
HHEX	1.36328e-10	1.71824	3.04747e-06
ALAD	5.13097e-09	1.71524	0.000114698
HIST1H101	1.66422e-09	1.69944	3.72019e-05
NRP2	1.94562e-11	1.68339	4.34925e-07
EHBP1L1	5.62724e-13	1.67832	1.25791e-08
HBE	3.06537e-08	1.66848	0.000685232
ARHGAP19	5.84292e-09	1.66346	0.000130613
LOC100857439	5.08631e-11	1.65856	1.13699e-06
FGFR3	1.48547e-10	1.65344	3.32062e-06
E2F3	7.93871e-10	1.65214	1.77462e-05
LOC112533016	2.1604e-11	1.64466	4.82937e-07
CHST10	1.73891e-10	1.63783	3.88716e-06
ADGRG1	7.21702e-10	1.61895	1.61329e-05
ADA	7.84551e-10	1.6174	1.75379e-05
HEXIM1	1.60406e-13	1.61559	3.58571e-09
TSPO2	6.91732e-08	1.61224	0.0015463
SMAD9	1.92026e-07	1.61033	0.00429255
ENDOG	9.09789e-09	1.61002	0.000203374
ID1	3.90266e-07	1.59771	0.008724
GAB3	4.19583e-08	1.59677	0.000937935
NUCKS1	8.4954e-14	1.59058	1.89906e-09
MRC1	5.29916e-08	1.58666	0.00118458
ADD3	2.3616e-09	1.57907	5.27912e-05
LDHD	4.22277e-09	1.5781	9.43959e-05
LOC121106438	1.18242e-11	1.57606	2.64317e-07
VGLL2	1.20566e-08	1.57544	0.000269513
RAD18	3.06397e-12	1.57539	6.84919e-08
OXCT1	5.81573e-10	1.57377	1.30005e-05
USH2A	8.81825e-08	1.55572	0.00197123
SMCO4	1.18606e-13	1.55516	2.65131e-09
PLEK	6.23541e-08	1.5498	0.00139386
LOC107054016	2.6238e-11	1.54877	5.86525e-07
TST	2.27053e-08	1.54761	0.000507554
SLC30A1	4.13936e-09	1.54368	9.25313e-05
ESPL1	2.611e-10	1.54247	5.83662e-06
LOC107053437	6.83555e-08	1.53633	0.00152802
TGM2	1.57888e-07	1.52785	0.00352944
RET	1.51147e-07	1.52587	0.00337875
SPAG5	1.25304e-10	1.52371	2.80105e-06
SLC45A3	1.09765e-12	1.52353	2.45368e-08
PRDX3	6.14634e-11	1.5233	1.37395e-06
GIMAP1-GIMAP5	1.35237e-10	1.51802	3.02309e-06
CBR4	2.23958e-09	1.51164	5.00636e-05
TACC1	7.21522e-08	1.50462	0.00161289
TRMT2B	6.83987e-10	1.50057	1.52899e-05
LOC112530674	7.28582e-09	1.49401	0.000162867
MPST	3.83862e-09	1.48634	8.58086e-05
RTN4RL2	1.4377e-10	1.48298	3.21384e-06
SOX2	3.0556e-10	1.48151	6.8305e-06
GRK3	1.02294e-08	1.47261	0.000228669
E2F1	7.95306e-11	1.45368	1.77783e-06
LOC107049166	8.1741e-10	1.45165	1.82724e-05
LOC100859737	1.46573e-13	1.44947	3.27649e-09
NRG4	1.14063e-09	1.44805	2.54976e-05
TRMU	5.91187e-08	1.44804	0.00132154
DNM1	1.8008e-07	1.44677	0.0040255
BAHCC1	1.28176e-11	1.44177	2.86525e-07
FBXW5	1.86612e-10	1.43918	4.17152e-06
SNX5	8.91333e-09	1.43448	0.000199249
SMAP2	2.30302e-10	1.42626	5.14818e-06
GATM	4.61713e-08	1.42362	0.00103211
COMT	3.26686e-12	1.41851	7.30275e-08
CXorf36	3.75482e-08	1.41651	0.000839353
STAT5A	1.30863e-07	1.41472	0.00292531
AP5M1	8.95664e-13	1.40711	2.00217e-08
PLK3	4.41357e-09	1.40533	9.8661e-05
PRIM1	1.32561e-09	1.40244	2.96327e-05
DYSF	6.32556e-08	1.40214	0.00141402
ZCCHC24	6.91197e-09	1.40106	0.00015451
RRP9	4.89766e-14	1.39912	1.09482e-09
ANP32A	7.61297e-11	1.37895	1.7018e-06
MESDC1	2.10247e-13	1.3763	4.69987e-09
DIO2	1.03358e-08	1.37075	0.000231046
TMEM14C	8.64091e-08	1.36969	0.00193159
LHPP	1.04033e-08	1.36521	0.000232556
D2HGDH	2.92073e-08	1.35921	0.000652901
NKIRAS1	7.36522e-08	1.35821	0.00164642
ARHGAP1	4.12211e-10	1.35623	9.21456e-06
SLC6A9	3.35464e-08	1.35435	0.000749897
NFIA	3.26747e-08	1.35036	0.000730411
FBXO45	4.94845e-10	1.34895	1.10618e-05
SLC25A4	3.88017e-09	1.34833	8.67373e-05
FAM72A	9.97399e-08	1.34717	0.00222959
SLC9A3R2	6.9008e-08	1.34559	0.0015426
SP5	4.59387e-10	1.33708	1.02691e-05
ACADL	2.48946e-10	1.32673	5.56494e-06
CIAPIN1	9.42007e-11	1.32263	2.10576e-06
GADD45G	5.85048e-09	1.31494	0.000130782
PSMD3	5.20912e-14	1.31461	1.16445e-09
UROD	2.79683e-08	1.30244	0.000625204
LAP3	2.66843e-13	1.29969	5.96501e-09
LOC424577	1.65538e-07	1.29429	0.00370045
PARS2	3.20081e-08	1.29399	0.000715508
TBC1D22B	5.91423e-09	1.29338	0.000132207
HMGN5	1.492e-11	1.29203	3.33522e-07
NAT8L	8.32231e-09	1.28888	0.000186037
FBXO9	1.0979e-10	1.28767	2.45425e-06
GLRX5	2.98528e-10	1.28425	6.67329e-06
CARNS1	1.58328e-08	1.28141	0.000353927
DHRS11	1.09246e-09	1.2759	2.4421e-05
TUBA5	2.47944e-09	1.27224	5.54254e-05
LOC420860	1.76363e-10	1.27111	3.94242e-06
J6367-mgt22	8.27116e-10	1.26536	1.84893e-05
C10orf2	2.06907e-11	1.26478	4.6252e-07
PFKFB2	7.97395e-08	1.25978	0.0017825
EFNA5	2.99473e-07	1.25821	0.00669442
LOC121106457	4.88852e-10	1.25791	1.09278e-05
PIEZO1	5.51631e-08	1.24127	0.00123312
RAP2B	9.73001e-08	1.23775	0.00217505
LOC107049257	8.19005e-10	1.22226	1.8308e-05
CAPN15	6.5334e-10	1.21747	1.46048e-05
TOMM40L	6.46656e-12	1.21145	1.44553e-07
EIF4G1	1.22762e-10	1.20346	2.74422e-06
ELOVL1	7.02575e-09	1.20236	0.000157054
ADO	3.39212e-11	1.18742	7.58274e-07
RRS1	4.60665e-14	1.18201	1.02977e-09
FTL	1.77376e-07	1.16994	0.00396507
RPS12	3.78361e-11	1.16791	8.45789e-07
SRGAP3	3.60491e-09	1.15746	8.05841e-05
SLC43A2	3.73099e-09	1.15043	8.34026e-05
PLEKHB2	1.58761e-07	1.14942	0.00354893
PTPRE	4.3787e-07	1.14748	0.00978814
TXNRD2	1.11063e-07	1.14723	0.00248271
RPL12	5.77138e-13	1.1464	1.29013e-08
TBCCD1	2.0065e-07	1.14496	0.00448534
BDH1A	1.55085e-08	1.13235	0.000346678
MBD4	7.56715e-11	1.13028	1.69156e-06
BABAM1	1.26999e-12	1.12862	2.83893e-08
SPC25	1.45996e-08	1.12781	0.000326359
RMDN3	5.12077e-10	1.11968	1.1447e-05
LARP1	2.36993e-13	1.10617	5.29775e-09
RUSC1	2.90717e-07	1.08884	0.0064987
PABPC1	3.38918e-13	1.08433	7.57618e-09
HADHA	1.16247e-10	1.08235	2.59859e-06
VDAC2	2.83467e-10	1.07833	6.33662e-06
FAM210B	1.51361e-09	1.07791	3.38352e-05
CHST7	8.28204e-08	1.07547	0.00185137
CLTB	5.529e-10	1.07236	1.23595e-05
PITRM1	9.12843e-09	1.06506	0.000204057
HIC2	2.16257e-07	1.06404	0.00483421
TOR3A	3.56119e-09	1.06347	7.96068e-05
EEF1A1	1.95914e-12	1.06225	4.37946e-08
HECTD3	4.03513e-09	1.06123	9.02014e-05
ALDH5A1	8.71256e-10	1.05687	1.94761e-05
LOC107049485	6.78208e-09	1.05345	0.000151607
LOC100859161	8.25612e-08	1.05251	0.00184557
SKIDA1	2.72589e-11	1.04944	6.09346e-07
MOSPD1	7.10664e-10	1.04765	1.58862e-05
GAS1	7.1468e-12	1.04557	1.5976e-07
FLOT2	6.61503e-08	1.04414	0.00147872
ADSL	1.592e-10	1.04152	3.55875e-06
NUMA1	7.12872e-10	1.04016	1.59355e-05
YBX1	4.69709e-11	1.03713	1.04999e-06
RRP8	3.24049e-08	1.03639	0.000724379
IMP3	6.26955e-10	1.03044	1.4015e-05
RPS2	8.70067e-13	1.02974	1.94495e-08
MRPL24	2.07507e-10	1.02492	4.63861e-06
FOXRED1	1.90355e-08	1.02073	0.00042552
EIF3F	1.13111e-11	1.01886	2.52848e-07
MRPL40	4.4503e-11	1.00956	9.94821e-07
TRAP1	1.52783e-08	1.00736	0.00034153
SGSM3	1.58053e-08	1.00732	0.000353312
LOC100858984	1.39304e-07	1.00617	0.00311401
IQCB1	3.02534e-08	1.0028	0.000676285
GATD3AL1	1.37321e-11	0.997066	3.06968e-07
CDCA3	4.34539e-07	0.995007	0.00971369
TMEM8A	5.16729e-08	0.980579	0.0011551
LOC101748090	1.55534e-11	0.978822	3.47682e-07
LOC423110	2.89843e-07	0.97786	0.00647915
ODC	4.4503e-11	0.976295	9.94821e-07
LOC121108729	4.49386e-08	0.97584	0.00100456
MAD1L1	2.07051e-07	0.974411	0.00462841
KIF4B	1.07721e-07	0.970889	0.002408
RPL3	5.77934e-12	0.958406	1.29191e-07
REEP1	3.17733e-07	0.956032	0.0071026
FHDC1	7.51235e-08	0.952113	0.00167931
OXA1L	7.21582e-11	0.949274	1.61302e-06
LOC100858032	5.91847e-08	0.948664	0.00132302
NUDT1	2.68974e-10	0.932478	6.01264e-06
TNFRSF1B	6.89514e-08	0.930766	0.00154134
RPL6	6.84155e-12	0.925337	1.52936e-07
TIMM8A	9.65048e-10	0.916113	2.15727e-05
MAB21L3	2.36391e-07	0.915115	0.00528428
LONP1	4.51268e-08	0.912348	0.00100876
PHF19	3.03614e-08	0.908668	0.000678699
DOK2	1.10827e-07	0.905034	0.00247743
CPT2	5.94217e-09	0.902462	0.000132831
NUDT16L1	2.61012e-12	0.90019	5.83466e-08
B4GALT2	4.93947e-08	0.896628	0.00110417
SOD2	1.23998e-09	0.896178	2.77184e-05
ABHD17A	6.61503e-08	0.895212	0.00147872
ZNF467	3.41162e-09	0.891845	7.62634e-05
CPSF4	1.2898e-10	0.889517	2.88321e-06
LOC107054947	1.58078e-07	0.88908	0.00353368
SKA1	8.7173e-09	0.887062	0.000194867
NOP56	1.22762e-10	0.886373	2.74422e-06
PMPCA	7.71933e-09	0.88228	0.000172558
RRP12	1.17677e-07	0.881764	0.00263055
ATG4B	2.73445e-07	0.877898	0.00611258
FNTB	1.586e-09	0.876336	3.54534e-05
MOV10	1.3308e-07	0.87605	0.00297487
ATP5B	2.98528e-10	0.872096	6.67329e-06
PNO1	8.72058e-10	0.870144	1.9494e-05
FARSA	6.83658e-11	0.866211	1.52825e-06
RSAD1	1.38097e-07	0.863096	0.00308701
RPL7A	6.11408e-12	0.861545	1.36674e-07
ZNHIT3	2.83421e-10	0.859513	6.33559e-06
LOC101751673	1.35293e-09	0.858517	3.02434e-05
PTPRG	7.56164e-08	0.856518	0.00169033
CREG2	1.94726e-07	0.849203	0.00435291
PRR5	2.35145e-07	0.848257	0.00525642
PEBP1	3.14319e-10	0.847982	7.02628e-06
GMPPB	6.9008e-08	0.847877	0.0015426
AP2M1	5.66446e-09	0.845232	0.000126623
CRYZ	2.35145e-07	0.836372	0.00525642
AMMECR1L	1.83848e-07	0.833692	0.00410974
NDUFAF5	1.31287e-07	0.83056	0.0029348
NUP210	3.75575e-07	0.81911	0.0083956
RDX	1.49627e-08	0.819109	0.000334476
HSD17B10	1.529e-07	0.813989	0.00341792
LOC416924	9.42946e-08	0.80838	0.00210786
ASPHD1	7.93245e-09	0.808362	0.000177322
GHITM	9.17686e-10	0.80829	2.0514e-05
MRPS31	2.0737e-10	0.802455	4.63556e-06
TBKBP1	5.64874e-09	0.801794	0.000126272
ABCF3	1.74063e-07	0.796735	0.003891
TPMT	5.16163e-08	0.796093	0.00115383
GATD3A	1.97849e-08	0.795392	0.000442271
ATAD3B	2.56185e-07	0.794841	0.00572675
C5orf63	3.91761e-07	0.793302	0.00875743
SCAMP4	1.52969e-07	0.788442	0.00341947
SIGMAR1	9.64069e-08	0.784936	0.00215508
PRPS1L1	6.04547e-08	0.779061	0.0013514
ADK	1.12619e-07	0.775914	0.00251748
UTP4	1.81564e-07	0.772348	0.00405868
LOC107051710	4.09486e-07	0.766974	0.00915365
NKX2-6	2.00768e-10	0.761002	4.48796e-06
IDH2	7.54689e-09	0.760997	0.000168703
SERBP1	1.15094e-13	0.760871	2.57281e-09
RRM1	2.35145e-07	0.759278	0.00525642
RPL10A	4.87927e-12	0.756051	1.09071e-07
EIF2D	6.31037e-08	0.752657	0.00141062
LOC100858311	1.22829e-07	0.750649	0.00274571
XPO5	2.56746e-07	0.738614	0.0057393
MRPS2	6.85994e-09	0.736287	0.000153347
LOC121108220	5.27278e-08	0.73593	0.00117868
UBE2O	3.31507e-07	0.734753	0.0074105
RPS20	1.76088e-11	0.733328	3.93627e-07
RPL22L1	8.26589e-08	0.728795	0.00184776
PARL	3.50686e-08	0.724006	0.000783924
MRPL50	6.91649e-08	0.723707	0.00154611
EAF2	3.76215e-07	0.723646	0.00840992
MCTS1	7.88799e-10	0.722733	1.76328e-05
SOD1	1.43794e-10	0.719076	3.21438e-06
RPL13	4.61098e-12	0.716627	1.03074e-07
ASCL1	2.99695e-07	0.705072	0.00669939
DIABLO	3.83994e-07	0.704603	0.0085838
HK2	3.65884e-08	0.699377	0.000817897
CNP	1.33206e-07	0.696429	0.0029777
TARBP2	3.83515e-07	0.695387	0.0085731
ATP5G3	5.05275e-08	0.68602	0.00112949
J6367-mgp12	2.12113e-08	0.682712	0.000474157
MISP	1.58015e-08	0.667437	0.000353227
ANKRD40	1.01161e-07	0.664097	0.00226134
WSB2	4.2168e-08	0.663609	0.000942622
COQ9	2.40745e-07	0.658043	0.00538161
BRPF3	1.8959e-07	0.656935	0.00423809
RPL11	3.6698e-10	0.649795	8.20347e-06
NOP16	3.76335e-07	0.646317	0.0084126
UQCRFS1	1.36419e-10	0.64428	3.04952e-06
DDX19	2.49281e-08	0.642827	0.000557242
HDLBP	2.07143e-07	0.641493	0.00463046
MCRS1	2.73301e-08	0.635678	0.000610936
NFKBIB	1.17677e-07	0.629631	0.00263055
NDUFV1	2.98528e-10	0.616892	6.67329e-06
NKX2-3	2.93721e-07	0.615073	0.00656584
RPS27A	8.09439e-12	0.611699	1.80942e-07
FCHSD1	3.17616e-10	0.607108	7.09999e-06
RPS26	6.48473e-11	0.600455	1.4496e-06
EIF3B	3.17733e-07	0.59739	0.0071026
RPS23	6.91732e-08	0.594374	0.0015463
RPL31	1.75662e-09	0.58197	3.92675e-05
TRNAH-GUG	1.06638e-09	0.572479	2.38379e-05
VTG2	1.22674e-07	0.564964	0.00274225
RACK1	4.04085e-09	0.557266	9.03292e-05
RPL27A	6.86089e-09	0.553567	0.000153368
EIF3I	7.23297e-08	0.55073	0.00161686
LOC121107538	2.43635e-08	0.550517	0.000544621
NDUFA10	4.41224e-08	0.539444	0.000986313
LOC121106759	1.40618e-07	0.538558	0.00314338
MARCH4	2.46692e-07	0.536546	0.00551455
CALM1	3.84954e-09	0.528786	8.60526e-05
RPS4Y1	3.04471e-11	0.501361	6.80615e-07
FKBP3	1.59073e-09	0.500709	3.55591e-05
RPS7	1.5977e-07	0.489828	0.00357149
RPL8	1.22762e-10	0.480904	2.74422e-06
RUNX2	1.61367e-07	0.480079	0.0036072
TBX2	8.65401e-08	0.471241	0.00193452
RPS3A	1.06703e-09	0.468005	2.38524e-05
GPKOW	1.13649e-07	0.463357	0.00254051
RPS3	1.36419e-10	0.456992	3.04952e-06
RPLP0	3.20885e-08	0.445896	0.000717307
PRDX1	1.46449e-07	0.445611	0.00327372
RPS10	8.26589e-08	0.443413	0.00184776
LOC121106978	3.327e-09	0.438413	7.43718e-05
J6367-mgp04	4.45398e-07	0.438286	0.00995643
RPL35	3.45856e-07	0.426338	0.00773127
RPL5	2.6796e-07	0.424925	0.00598997
MRPL12	2.35663e-07	0.422626	0.00526801
RPSAP58	1.96567e-11	0.41947	4.39407e-07
PLXND1	9.81786e-09	0.414788	0.000219468
RPS15A	1.66862e-07	0.40867	0.00373004
RPS8	2.22153e-08	0.405098	0.0004966
RPL4	5.818e-10	0.403608	1.30056e-05
ZNF503	4.84461e-09	0.396516	0.000108296
HIST1H46L2	1.74119e-07	0.391351	0.00389226
ENGASE	2.92809e-08	0.388269	0.000654546
RPL14	1.66862e-07	0.371237	0.00373004
ELOF1	1.75558e-09	0.358055	3.92442e-05
RPL23A	1.34205e-07	0.330395	0.00300002
RPS15	9.03239e-08	0.319566	0.0020191
LOC112533601	9.93369e-11	0.30749	2.22058e-06
CDK5R1	9.28608e-08	0.229067	0.00207581
LOC107051857	3.41706e-08	0.221881	0.00076385
LOC124417571	1.37309e-08	0.105774	0.000306941
HIST1H2A4L1	1.78656e-09	0.0527109	3.99368e-05
HNF4G	3.57451e-07	0.047708	0.00799047
COX4I1	8.26589e-08	-0.302148	0.00184776
RPL19	2.07143e-07	-0.306015	0.00463046
PSMA2	3.17733e-07	-0.414222	0.0071026
C11orf58	7.49899e-10	-0.455706	1.67632e-05
PSMA5	2.92812e-08	-0.458419	0.000654551
COX8A	2.35663e-07	-0.470185	0.00526801
PSMD12	2.16257e-07	-0.473508	0.00483421
PSMB1	1.23979e-09	-0.542966	2.77142e-05
PIN4	3.60805e-07	-0.546305	0.00806543
ADRM1	3.31471e-07	-0.552048	0.00740971
DNAJC19	9.8675e-08	-0.561564	0.00220578
CST3	1.84577e-09	-0.562022	4.12604e-05
PHF3	1.39503e-08	-0.564042	0.000311844
TOP1	3.92594e-07	-0.56905	0.00877605
PDCL3	4.09486e-07	-0.582975	0.00915365
EIF1B	1.10288e-08	-0.584496	0.000246538
LOC112531323	2.83257e-07	-0.58503	0.00633192
SF3B4	1.74259e-07	-0.58662	0.00389538
PHF5A	9.44101e-08	-0.587823	0.00211044
EIF3H	3.4925e-09	-0.593305	7.80714e-05
HNRNPH1	2.35663e-07	-0.593525	0.00526801
SON	1.66862e-07	-0.617124	0.00373004
GOLGA7	2.22153e-08	-0.617685	0.0004966
PNISR	4.02975e-08	-0.618061	0.000900811
UBB	5.05275e-08	-0.622045	0.00112949
CTBPL	3.04512e-07	-0.627338	0.00680706
ZMAT2	6.91732e-08	-0.630085	0.0015463
LOC100857341	9.72559e-08	-0.63438	0.00217406
TTC3	4.09442e-07	-0.634541	0.00915268
LOC112531199	1.60564e-07	-0.639215	0.00358924
SBDS	3.35884e-08	-0.639522	0.000750836
UBE2A	6.18472e-08	-0.647154	0.00138253
EP300	2.07143e-07	-0.652365	0.00463046
LOC121107681	9.3588e-08	-0.659363	0.00209207
TCEA1	6.31796e-08	-0.66081	0.00141232
ZRANB2	4.27078e-07	-0.661245	0.0095469
CHMP5	1.52969e-07	-0.664666	0.00341947
TMED7	9.03239e-08	-0.66654	0.0020191
NSFL1C	1.89993e-07	-0.666734	0.0042471
SELENOW	1.01479e-09	-0.667624	2.26846e-05
COX7B	1.46188e-08	-0.669072	0.000326789
KCTD5	7.19644e-09	-0.672842	0.000160869
THOC2	2.73651e-09	-0.67783	6.1172e-05
C2H6orf52	4.93947e-08	-0.681224	0.00110417
HNRNPR	2.43635e-08	-0.684959	0.000544621
LOC112530187	1.91345e-07	-0.690027	0.00427733
SET	2.9807e-07	-0.692711	0.00666306
CHMP1B	2.60527e-09	-0.695712	5.82381e-05
NDUFB7	1.12619e-07	-0.697284	0.00251748
WTAP	9.8675e-08	-0.697317	0.00220578
PPP1CB	5.818e-10	-0.700592	1.30056e-05
ETFA	1.34144e-07	-0.702832	0.00299865
J6367-mgp06	3.60805e-07	-0.704173	0.00806543
RAB2A	3.85076e-08	-0.704531	0.0008608
ANKRD11	4.02975e-08	-0.706845	0.000900811
VPS11	4.18148e-07	-0.707569	0.00934729
DNAJC3	2.48088e-09	-0.710247	5.54576e-05
LOC121108888	3.60805e-07	-0.711041	0.00806543
BUD31	2.30302e-10	-0.713266	5.14818e-06
TBL1XR1	9.44101e-08	-0.714632	0.00211044
RPF2	4.45398e-07	-0.714886	0.00995643
XRN2	1.44014e-09	-0.719538	3.21929e-05
THRAP3	5.14499e-09	-0.719908	0.000115011
USP10	1.22954e-07	-0.725024	0.00274852
OSTC	1.67167e-09	-0.726321	3.73685e-05
GTF2B	2.24857e-09	-0.727355	5.02644e-05
LOC107050492	3.76376e-07	-0.727796	0.0084135
MRPL15	3.84885e-08	-0.729438	0.000860373
ZCCHC11	2.45986e-07	-0.732328	0.00549878
CSDE1	1.40198e-07	-0.736566	0.00313398
COPB2	1.97849e-08	-0.742219	0.000442271
BOD1L1	1.59073e-09	-0.743881	3.55591e-05
PSMC3	1.84954e-12	-0.744	4.13447e-08
RNF220	2.6796e-07	-0.747233	0.00598997
RNF13	2.36194e-09	-0.748406	5.27989e-05
SEC61B	1.06703e-09	-0.749104	2.38524e-05
AQR	8.26589e-08	-0.749264	0.00184776
LUC7L3	3.66705e-09	-0.74969	8.19733e-05
RPAP3	4.26627e-07	-0.751583	0.00953683
MKLN1	9.23342e-08	-0.752112	0.00206404
EIF4E	1.93932e-09	-0.753116	4.33517e-05
PPIB	2.91823e-07	-0.758527	0.00652342
BRK1	1.81972e-07	-0.759022	0.00406779
NDUFB10	2.73651e-09	-0.760535	6.1172e-05
DPM1	1.22898e-07	-0.762064	0.00274726
UBE2D3	5.53877e-14	-0.763311	1.23814e-09
MKRN4P	3.76376e-07	-0.767472	0.0084135
CWC15	1.06992e-11	-0.767533	2.3917e-07
BRD4	1.39503e-08	-0.768938	0.000311844
FAM179B	1.40198e-07	-0.76924	0.00313398
SRI	3.06382e-08	-0.773419	0.000684887
LOC121110547	1.91345e-07	-0.778465	0.00427733
PTBP1	1.22954e-07	-0.778723	0.00274852
RAB1B	1.93932e-09	-0.778732	4.33517e-05
COPS9	5.529e-10	-0.781332	1.23595e-05
PPP6R3	6.32556e-08	-0.782531	0.00141402
MRPL42	4.4117e-08	-0.783044	0.000986192
LYRM4	1.51361e-09	-0.78308	3.38352e-05
UBE2V1	4.2168e-08	-0.783273	0.000942622
SRRM1	4.04085e-09	-0.783408	9.03292e-05
UBXN4	1.38563e-12	-0.78352	3.09744e-08
LOC112532686	2.4862e-07	-0.784145	0.00555765
FAM204A	2.79646e-07	-0.78761	0.0062512
PRRC2C	2.1405e-09	-0.788409	4.78487e-05
KAT6A	2.02703e-07	-0.791783	0.00453122
WIPI2	1.37015e-09	-0.79186	3.06283e-05
NUDT7	6.91732e-08	-0.795205	0.0015463
YPEL5	1.2294e-07	-0.796792	0.00274821
HDAC1	2.11629e-07	-0.798861	0.00473075
YTHDC1	1.93338e-08	-0.801686	0.000432187
SAP30BP	3.76215e-07	-0.804011	0.00840992
TRAPPC2	1.59697e-07	-0.806342	0.00356988
NKTR	4.02975e-08	-0.806895	0.000900811
CNOT2	4.93947e-08	-0.808538	0.00110417
FAM168B	1.84541e-08	-0.809362	0.000412524
USP15	2.16018e-07	-0.80982	0.00482886
DNAJA2	2.23227e-13	-0.812704	4.99002e-09
COMMD10	8.64091e-08	-0.813841	0.00193159
EIF3K	2.30302e-10	-0.821489	5.14818e-06
TMEM131	7.56254e-08	-0.82187	0.00169053
BID	8.91333e-09	-0.824342	0.000199249
ZNF280D	2.79646e-07	-0.824821	0.0062512
UBE2L3	4.90294e-09	-0.826284	0.0001096
LOC427439	7.56254e-08	-0.826951	0.00169053
CCNG1	3.92427e-07	-0.830013	0.00877232
MTFR1L	1.6427e-08	-0.830102	0.00036721
LOC420480	1.81951e-07	-0.832884	0.00406734
COX14	1.1561e-08	-0.834892	0.000258434
AKAP9	1.5977e-07	-0.835764	0.00357149
BSG	5.4413e-13	-0.840372	1.21635e-08
LSM14A	2.426e-10	-0.841489	5.42308e-06
GTF2H5	4.06731e-10	-0.845574	9.09206e-06
SRP54	1.18347e-08	-0.849547	0.000264554
CHURC1	3.99419e-11	-0.852488	8.9286e-07
SSR2	1.86921e-10	-0.854901	4.17843e-06
STEEP1	1.5977e-07	-0.855697	0.00357149
DDX1	5.46258e-12	-0.855927	1.22111e-07
PEPD	3.76372e-08	-0.856368	0.000841341
CWC22	3.85076e-08	-0.857196	0.0008608
AP2A2	6.91732e-08	-0.858589	0.0015463
RAB3GAP1	3.68471e-07	-0.859752	0.00823681
OARD1	1.74239e-07	-0.861587	0.00389494
ASCC1	2.66992e-08	-0.863099	0.000596833
C11orf57	3.92594e-07	-0.866596	0.00877605
NAPG	1.21164e-08	-0.867774	0.00027085
HNRNPC	2.78976e-08	-0.868502	0.000623623
ZNF407	6.61503e-08	-0.86904	0.00147872
PRPF38B	3.59621e-08	-0.869304	0.000803896
SEC61A1	4.61647e-08	-0.869331	0.00103196
BNIP2	2.24528e-09	-0.86938	5.0191e-05
LOC121108470	1.49886e-10	-0.869809	3.35055e-06
DCTN2	1.13111e-11	-0.873379	2.52848e-07
SPCS1	7.88799e-10	-0.874296	1.76328e-05
LAMTOR3	3.66497e-09	-0.877372	8.19267e-05
TM9SF2	1.59731e-10	-0.877559	3.57063e-06
RHEB	4.06666e-10	-0.879984	9.09061e-06
DHX29	3.51563e-08	-0.8803	0.000785883
SPRTN	6.46795e-08	-0.881524	0.00144585
CIR1	1.12619e-07	-0.881709	0.00251748
PRPF38A	4.86563e-10	-0.882259	1.08766e-05
TMEM138	2.02703e-07	-0.882474	0.00453122
IST1	1.59073e-09	-0.883792	3.55591e-05
NANS	2.45878e-07	-0.885141	0.00549637
TMF1	3.93878e-08	-0.885472	0.000880476
CDC2L1	2.91823e-07	-0.886306	0.00652342
LOC121113436	6.89263e-10	-0.888169	1.54078e-05
SREK1	3.31507e-07	-0.889329	0.0074105
ANKRD13A	1.76088e-08	-0.891819	0.000393628
CUL1	7.19644e-09	-0.892551	0.000160869
HERC2	1.28461e-07	-0.89308	0.00287161
SNAPIN	6.12173e-10	-0.893344	1.36845e-05
RC3H1	1.39503e-08	-0.894158	0.000311844
YIPF4	9.4399e-08	-0.895913	0.0021102
CSNK1A1	2.92621e-12	-0.89685	6.54126e-08
SMIM4	1.84577e-09	-0.89771	4.12604e-05
TMED10	1.75596e-13	-0.89808	3.92528e-09
RTFDC1	3.21497e-11	-0.90063	7.18675e-07
CHMP2B	1.23979e-09	-0.902538	2.77142e-05
LOC121108207	4.89279e-09	-0.902966	0.000109373
ARID4B	2.6796e-07	-0.904722	0.00598997
GOLGA4	4.45398e-07	-0.910008	0.00995643
FAM126A	5.91353e-08	-0.9118	0.00132191
NUDCD1	1.05205e-08	-0.912981	0.000235175
PPM1B	1.66862e-07	-0.917294	0.00373004
LOC107056551	3.18829e-07	-0.91829	0.0071271
UBL5	3.99419e-11	-0.92049	8.9286e-07
SUMO1	8.69887e-13	-0.92073	1.94455e-08
POP4	3.82974e-07	-0.92096	0.008561
TMX2	6.61503e-08	-0.921862	0.00147872
TPR	3.88992e-12	-0.922046	8.69553e-08
MYL12B	1.51361e-09	-0.922256	3.38352e-05
RPF1	9.57128e-09	-0.924879	0.000213956
NAPA	1.67167e-09	-0.925798	3.73685e-05
TBC1D7	4.41224e-08	-0.927943	0.000986313
UPF2	7.90664e-08	-0.928107	0.00176745
AAGAB	1.1561e-08	-0.930208	0.000258434
C18orf32	2.07507e-10	-0.931332	4.63861e-06
SRBD1	4.82747e-08	-0.931924	0.00107913
ZC3H7A	2.43635e-08	-0.932572	0.000544621
CCDC94	2.7933e-08	-0.935372	0.000624413
CNEP1R1	3.84885e-08	-0.936176	0.000860373
SF3B1	3.14369e-10	-0.941156	7.02741e-06
RAB18	5.52057e-11	-0.942227	1.23407e-06
TAF9	1.16444e-10	-0.946052	2.60299e-06
RMND1	1.02612e-08	-0.9477	0.000229378
XRN1	2.22153e-08	-0.948341	0.0004966
DNAJB6	1.10425e-10	-0.948623	2.46845e-06
BET1	2.67668e-07	-0.949074	0.00598344
TRIP11	2.25759e-07	-0.950553	0.00504661
STX2	4.2168e-08	-0.951862	0.000942622
CRNKL1	3.35464e-08	-0.952329	0.000749897
KMT2C	2.79646e-07	-0.952991	0.0062512
GCC2	4.6159e-08	-0.953109	0.00103184
HNRNPK	1.52969e-07	-0.953241	0.00341947
RANBP3	6.46795e-08	-0.954013	0.00144585
ARFRP1	2.01992e-08	-0.954204	0.000451533
GYG1	1.15548e-08	-0.954489	0.000258296
PCID2	6.86089e-09	-0.954921	0.000153368
FN3KRP	6.7763e-10	-0.957196	1.51478e-05
SRA1	8.26589e-08	-0.957428	0.00184776
TBPL1	3.51387e-08	-0.958607	0.000785491
COA6	1.2294e-07	-0.959748	0.00274821
TMEM50A	8.46952e-11	-0.961703	1.89328e-06
PARP16	6.91649e-08	-0.962261	0.00154611
FEZ2	4.02477e-08	-0.96369	0.000899697
NAA35	4.9002e-09	-0.966028	0.000109539
XBP1	2.49281e-08	-0.970126	0.000557242
ARPP19	4.45398e-07	-0.970316	0.00995643
PPP3R1	1.88878e-08	-0.972638	0.000422217
SCP2	6.53697e-09	-0.972755	0.000146127
SH3BGRL	2.87211e-09	-0.974995	6.42032e-05
ZFP36L2	2.24857e-09	-0.976198	5.02644e-05
PPP2CA	3.84885e-08	-0.982714	0.000860373
WDR70	3.51563e-08	-0.982815	0.000785883
LOC112531864	3.04225e-07	-0.984699	0.00680066
LOC424740	2.66992e-08	-0.984915	0.000596833
JUND	2.51044e-09	-0.986423	5.61183e-05
LOC100859691	1.42673e-07	-0.988011	0.00318932
SMIM15	9.56999e-09	-0.990121	0.000213927
LOC107050476	1.0287e-08	-0.993023	0.000229956
CFL2	2.7933e-08	-0.993327	0.000624413
RNF4	3.88992e-12	-0.993902	8.69553e-08
ATP6V1C1	6.8841e-13	-0.99572	1.53887e-08
ARMC8	1.43274e-07	-0.998865	0.00320275
CDS2	4.21627e-08	-1.00125	0.000942506
EXOC1	1.66843e-07	-1.0014	0.00372962
ARPC5	2.07143e-07	-1.00271	0.00463046
VPS35	1.93238e-08	-1.00273	0.000431963
EIF1	3.88992e-12	-1.00805	8.69553e-08
GPBP1L1	4.61098e-12	-1.00896	1.03074e-07
RBM10	1.96951e-10	-1.01189	4.40265e-06
VAMP3	9.05177e-12	-1.01197	2.02343e-07
EIF5	3.58391e-11	-1.0124	8.01148e-07
MPP7	1.6326e-07	-1.01318	0.00364952
LOC112530392	1.01945e-11	-1.01327	2.27887e-07
COPZ1	2.22124e-08	-1.01552	0.000496536
PSMD9	2.71183e-15	-1.0172	6.06202e-11
PARD3	1.60505e-08	-1.02215	0.000358793
LTA4H	2.6796e-07	-1.02233	0.00598997
SASS6	3.92552e-07	-1.02233	0.00877511
MED10	8.46807e-11	-1.02248	1.89295e-06
VMA21	1.63047e-09	-1.02456	3.64474e-05
C6orf106	9.57128e-09	-1.02556	0.000213956
BLOC1S2	4.67199e-09	-1.02589	0.000104438
UBE2D1	1.17949e-09	-1.02741	2.63664e-05
KIAA1143	5.39564e-09	-1.0289	0.000120614
KPNA4	2.67074e-13	-1.03443	5.97018e-09
LOC776067	4.69709e-11	-1.03519	1.04999e-06
GPS1	4.21471e-08	-1.03565	0.000942157
LOC124417538	1.32563e-08	-1.03674	0.000296332
LGALS8	1.03006e-07	-1.03838	0.0023026
POLDIP3	1.43794e-10	-1.04333	3.21438e-06
PAM16	2.48946e-10	-1.04436	5.56494e-06
MARCH6	7.88799e-10	-1.04443	1.76328e-05
CNPY3	2.32623e-08	-1.04505	0.000520006
LOC124417983	7.03544e-08	-1.04716	0.0015727
IK	6.65083e-12	-1.04741	1.48673e-07
LOC107055146	2.32858e-13	-1.05113	5.20532e-09
BBS5	3.59458e-07	-1.05531	0.00803532
DDX6	2.45986e-07	-1.05613	0.00549878
ELL	4.86563e-10	-1.05882	1.08766e-05
NUP107	3.35568e-07	-1.06217	0.00750128
AKT3	8.45039e-08	-1.06279	0.001889
POLB	4.67199e-09	-1.06286	0.000104438
GNB1	7.54689e-09	-1.06325	0.000168703
SUPT20H	5.28563e-08	-1.06494	0.00118155
TRAPPC8	1.70502e-07	-1.06587	0.00381141
GAPDH	1.66862e-07	-1.06812	0.00373004
CCPG1	4.45351e-07	-1.06901	0.00995538
P4HB	1.28461e-07	-1.07123	0.00287161
TRAPPC4	1.57702e-11	-1.07215	3.52527e-07
CDC5L	3.82921e-14	-1.07616	8.55982e-10
SUB1	6.32556e-08	-1.07803	0.00141402
HMGN2P46	3.20885e-08	-1.07816	0.000717307
LOC121108211	3.27611e-08	-1.07824	0.000732342
WIPI1	3.66497e-09	-1.07844	8.19267e-05
CDCA9	4.29288e-13	-1.07888	9.5963e-09
CLINT1	4.04085e-09	-1.08033	9.03292e-05
FYTTD1	1.36419e-10	-1.08422	3.04952e-06
PSAP	2.67931e-07	-1.08423	0.00598932
LOC121110054	3.0915e-09	-1.08433	6.91074e-05
EED	2.06913e-07	-1.08605	0.00462532
ST13P5	9.65084e-08	-1.08721	0.00215735
SEC61A2	3.92427e-07	-1.08794	0.00877232
ZC3H11A	4.9924e-10	-1.08831	1.116e-05
PHF20	1.984e-07	-1.09047	0.00443503
CHCHD10	7.22952e-08	-1.09107	0.00161609
SCHIP1	2.05857e-07	-1.09246	0.00460173
LOC107052116	3.45856e-07	-1.09506	0.00773127
SELENOK	2.30302e-10	-1.09649	5.14818e-06
SIAH1	1.2118e-08	-1.09658	0.000270886
RAB5B	4.33916e-09	-1.10117	9.69975e-05
ARCN1	3.5966e-13	-1.10255	8.03984e-09
LAMP2	2.79648e-08	-1.10266	0.000625125
GCLC	9.17546e-10	-1.10435	2.05108e-05
CHTOP	9.02844e-14	-1.10446	2.01822e-09
ABHD13	6.48473e-11	-1.10852	1.4496e-06
KYAT3	3.30977e-10	-1.10863	7.39867e-06
MED8	2.21583e-08	-1.10897	0.000495327
NAA25	1.81951e-07	-1.11043	0.00406734
GPCPD1	1.36419e-10	-1.11078	3.04952e-06
ATL2	5.28563e-08	-1.11224	0.00118155
ING4	9.86289e-08	-1.11785	0.00220475
MORC4	2.30302e-10	-1.11807	5.14818e-06
CBX3	4.45398e-07	-1.1187	0.00995643
ASNSD1	1.28402e-07	-1.12028	0.00287029
RAB9A	1.36419e-10	-1.12033	3.04952e-06
UFM1	4.48143e-12	-1.12086	1.00178e-07
AMFR	2.02488e-08	-1.12744	0.000452642
SLC29A1	3.78361e-11	-1.12823	8.45789e-07
UBQLN1	2.60564e-09	-1.12868	5.82466e-05
CRIPT	4.03856e-09	-1.13132	9.0278e-05
HMGB3	1.93947e-07	-1.13289	0.00433548
TPP2	5.39114e-09	-1.1334	0.000120513
TULP4	2.48052e-09	-1.13518	5.54496e-05
SEC62	8.30168e-09	-1.13585	0.000185576
HSPA5	6.32556e-08	-1.14616	0.00141402
RSRC2	4.74351e-10	-1.14693	1.06036e-05
LOC107055082	2.5447e-08	-1.14763	0.000568842
ARL6IP5	5.46258e-12	-1.14958	1.22111e-07
ERG28	2.18615e-10	-1.15074	4.88691e-06
ANAPC15	2.426e-10	-1.1508	5.42308e-06
NPC2	1.59705e-10	-1.15296	3.57004e-06
ITM2B	5.52057e-11	-1.15359	1.23407e-06
CAPZA2	6.86089e-09	-1.15476	0.000153368
LOC124418384	9.0168e-08	-1.15858	0.00201562
LOC107054556	4.50674e-10	-1.15915	1.00744e-05
TMED2	8.30056e-09	-1.15932	0.000185551
C9orf78	4.74051e-10	-1.16005	1.05969e-05
UBE2B	8.46952e-11	-1.16104	1.89328e-06
FAM104A	2.76319e-12	-1.16109	6.17684e-08
DDX17	3.493e-09	-1.16624	7.80826e-05
YTHDC2	1.28166e-07	-1.16701	0.00286502
TSPAN3	2.51283e-07	-1.16779	0.00561718
GTF2H2	6.11791e-10	-1.17212	1.3676e-05
DCUN1D2	1.51338e-09	-1.17224	3.38302e-05
FRYL	2.55119e-08	-1.17229	0.000570292
SELENOS	1.86052e-11	-1.17743	4.159e-07
LOC107049068	3.00906e-09	-1.17894	6.72644e-05
TRDMT1	1.31152e-07	-1.17923	0.00293177
CANX	1.2118e-08	-1.17962	0.000270886
SARAF	3.48553e-10	-1.18008	7.79156e-06
IFT22	4.16648e-07	-1.18164	0.00931375
FAM134C	1.8189e-07	-1.18359	0.00406597
ADD1	2.58517e-11	-1.186	5.77888e-07
CTSB	5.52889e-08	-1.1883	0.00123593
MKKS	1.02612e-08	-1.18861	0.000229378
AFTPH	3.02673e-07	-1.19012	0.00676595
EDF1	1.17206e-14	-1.19172	2.62003e-10
FAM103A1	2.60413e-09	-1.19176	5.82128e-05
GOSR2	4.51268e-08	-1.19451	0.00100876
GXYLT1	8.23176e-08	-1.19723	0.00184013
BCL10	3.16687e-09	-1.19876	7.07923e-05
PNRC1	7.49899e-10	-1.19994	1.67632e-05
ATP2B1	4.33165e-14	-1.20284	9.68298e-10
FXR1	1.74597e-12	-1.20326	3.90293e-08
KIN	1.15302e-08	-1.20415	0.000257745
LOC107052170	3.90634e-07	-1.20456	0.00873222
ZFAND2A	3.16869e-09	-1.20603	7.08329e-05
CDC26	9.17686e-10	-1.21259	2.0514e-05
FAM188A	3.04253e-11	-1.22031	6.80126e-07
SNIP1	1.04729e-10	-1.22518	2.34111e-06
ARF4	4.21621e-11	-1.22694	9.42493e-07
CCND2	2.22153e-08	-1.23034	0.0004966
RNMT	7.36914e-09	-1.23057	0.00016473
XRCC5	5.40528e-08	-1.23092	0.0012083
CAST	3.20724e-08	-1.23184	0.000716947
CD81	1.54939e-09	-1.23268	3.46351e-05
ZCCHC6	2.79542e-08	-1.23398	0.000624888
LAPTM4A	1.7739e-10	-1.23629	3.96537e-06
RLIM	5.66132e-09	-1.23702	0.000126553
PAIP2B	9.10839e-15	-1.23786	2.03609e-10
USP33	3.94351e-09	-1.238	8.81531e-05
BRD1	1.93932e-09	-1.23885	4.33517e-05
SPOPL	3.6795e-08	-1.2397	0.000822514
PARN	1.85224e-07	-1.23981	0.00414049
CPSF2	6.14206e-11	-1.24073	1.373e-06
TXNDC9	2.46439e-12	-1.24075	5.5089e-08
ALDOC	1.28313e-07	-1.24174	0.00286832
GTF2H1	2.83283e-10	-1.24377	6.33251e-06
PPIL3	9.62105e-10	-1.24669	2.15069e-05
BORCS8	1.33348e-11	-1.24799	2.98086e-07
LOC100858626	2.79342e-07	-1.24887	0.00624441
WDR48	1.33898e-07	-1.24908	0.00299316
AAMDC	4.95377e-11	-1.24927	1.10737e-06
ETF1	7.88799e-10	-1.25222	1.76328e-05
LOC112532591	2.90489e-08	-1.25411	0.000649359
UFL1	4.34467e-09	-1.25875	9.71207e-05
RFX7	8.26589e-08	-1.26003	0.00184776
RABGAP1	2.83467e-10	-1.26236	6.33662e-06
LOC107052040	1.55507e-07	-1.26364	0.0034762
CEPT1	2.67668e-07	-1.26366	0.00598344
LAMP1	5.77138e-13	-1.26838	1.29013e-08
MED22	7.52731e-09	-1.26914	0.000168266
LOC124418374	3.01345e-10	-1.27016	6.73627e-06
SS18L2	7.65365e-12	-1.27368	1.7109e-07
PDXDC1	2.32653e-08	-1.27424	0.000520073
LOC112530903	9.29407e-09	-1.27445	0.00020776
GSKIP	1.16918e-07	-1.2833	0.00261359
UBE2W	4.2408e-09	-1.28449	9.4799e-05
GMFB	1.46382e-07	-1.2851	0.00327223
WSB1	4.06731e-10	-1.28888	9.09206e-06
LOC121108225	8.90867e-08	-1.28929	0.00199144
RAB39B	2.40745e-07	-1.29238	0.00538161
RAE1	1.68334e-10	-1.29247	3.76295e-06
RBPJ	1.93238e-08	-1.29491	0.000431963
C16orf62	6.23482e-09	-1.29735	0.000139373
SLC48A1	3.242e-07	-1.30018	0.00724717
FADD	5.14212e-09	-1.30038	0.000114947
SLC30A6	7.78638e-10	-1.30444	1.74057e-05
ERCC6L2	3.35716e-08	-1.30578	0.00075046
TSC22D1	3.86357e-10	-1.30806	8.63662e-06
CLN6	5.67081e-10	-1.30893	1.26765e-05
TMEM185B	5.64874e-09	-1.30943	0.000126272
KLHL9	3.6795e-08	-1.31154	0.000822514
DGCR8	4.09313e-07	-1.3134	0.00914977
RAB5A	1.26944e-08	-1.31389	0.000283771
SLU7	5.25319e-10	-1.31429	1.1743e-05
UBR1	4.55987e-09	-1.3146	0.000101931
KIAA1109	1.17949e-09	-1.31745	2.63664e-05
CAT	7.85604e-12	-1.31747	1.75614e-07
ZFC3H1	6.54057e-09	-1.32218	0.000146208
LOC101748689	2.97628e-07	-1.32268	0.00665319
NUCB2	3.58136e-11	-1.32726	8.00577e-07
SARNP	9.56941e-12	-1.33002	2.13915e-07
RASA2	2.36194e-09	-1.33062	5.27989e-05
ARL6IP1	3.39394e-11	-1.33122	7.5868e-07
RNF113B	1.9849e-09	-1.33277	4.43704e-05
MAP1LC3A	2.6096e-12	-1.33867	5.8335e-08
DPY19L3	1.26843e-08	-1.33924	0.000283545
LOC101750768	5.09598e-11	-1.34097	1.13916e-06
ACYP1	1.86612e-10	-1.34288	4.17152e-06
AASDH	2.83007e-10	-1.34291	6.32635e-06
ANXA4	1.13111e-11	-1.34473	2.52848e-07
GLCCI1	2.14919e-07	-1.34631	0.00480431
FER	2.25261e-07	-1.34697	0.00503547
KCTD20	2.31687e-11	-1.34797	5.17912e-07
ZFX	7.21707e-11	-1.35006	1.6133e-06
MFSD14A	7.71933e-09	-1.351	0.000172558
LOC124417122	8.27855e-11	-1.35554	1.85059e-06
FBXO30	3.28261e-08	-1.35703	0.000733794
HSP90B1	5.28563e-08	-1.3599	0.00118155
KIF5B	4.00529e-07	-1.365	0.00895343
ARMC1	3.76372e-08	-1.36538	0.000841341
LOC107052719	4.83336e-09	-1.36899	0.000108045
REEP3	9.02814e-08	-1.36921	0.00201815
DDRGK1	1.75596e-13	-1.37256	3.92528e-09
NEDD4	2.22153e-08	-1.37683	0.0004966
LOC124417606	1.7755e-08	-1.37714	0.000396894
SREBF2	1.09773e-08	-1.37954	0.000245386
NARFL	2.6183e-10	-1.38074	5.85295e-06
CCDC134	1.39878e-07	-1.38361	0.00312684
CFD	9.5587e-09	-1.39239	0.000213675
BTBD10	3.91138e-07	-1.39658	0.00874349
DPF2	5.30962e-12	-1.39981	1.18691e-07
CTSZ	1.3681e-09	-1.40527	3.05824e-05
SLC35F5	3.35716e-08	-1.40866	0.00075046
TANK	2.03152e-09	-1.42295	4.54125e-05
RANBP10	7.51875e-14	-1.42337	1.68074e-09
BEND5	2.42035e-09	-1.42537	5.41045e-05
FBXO38	3.48553e-10	-1.42792	7.79156e-06
TSSC1	1.38535e-12	-1.43541	3.09681e-08
UBXN6	1.49081e-07	-1.44184	0.00333255
STK26	1.65344e-13	-1.44996	3.6961e-09
LOC121106811	1.90616e-07	-1.45113	0.00426104
UACA	7.85431e-08	-1.45355	0.00175575
KIAA0232	1.26393e-11	-1.46152	2.8254e-07
STK24	2.56634e-07	-1.4629	0.00573679
IGF2R	9.8675e-08	-1.46346	0.00220578
SKIL	3.17048e-07	-1.46405	0.0070873
LOC121107447	1.4754e-11	-1.46622	3.29812e-07
UBLCP1	2.24725e-09	-1.4695	5.02351e-05
CTTN	6.68363e-13	-1.47158	1.49406e-08
LOC107055200	2.06181e-08	-1.47241	0.000460897
SNX32	2.24888e-07	-1.47284	0.00502714
HSPA2	8.70434e-09	-1.47504	0.000194577
PPHLN1	9.64069e-08	-1.47511	0.00215508
NFX1	4.01979e-08	-1.47628	0.000898584
GLB1	1.22672e-07	-1.48304	0.0027422
SECISBP2	5.67081e-10	-1.48589	1.26765e-05
SSU72	5.09168e-11	-1.49106	1.13819e-06
GID8	1.55433e-12	-1.49545	3.47456e-08
KPNA5	6.47348e-11	-1.49939	1.44708e-06
EFR3A	6.03381e-08	-1.50118	0.0013488
PLEKHA6	8.12616e-10	-1.50261	1.81652e-05
LOC107053383	1.41627e-08	-1.51344	0.000316593
NBAS	4.83577e-13	-1.51437	1.08099e-08
CLK4	2.36993e-13	-1.52306	5.29775e-09
LOC416995	3.6751e-12	-1.52374	8.21531e-08
KDELC1	7.8739e-08	-1.52397	0.00176013
SAAL1	6.75527e-10	-1.52603	1.51007e-05
LOC107053353	1.96531e-11	-1.52657	4.39326e-07
CLK1	6.11982e-13	-1.52731	1.36802e-08
RBBP5	1.58749e-08	-1.53101	0.000354868
FKBP14	4.91899e-08	-1.5316	0.00109959
RBM12B	6.23396e-09	-1.53336	0.000139354
LOC101747587	2.99013e-14	-1.53461	6.68414e-10
SLC9A8	1.7739e-10	-1.53581	3.96537e-06
API5	3.59583e-13	-1.54404	8.03811e-09
MLEC	7.18658e-09	-1.54435	0.000160649
GOLGA5	8.2839e-10	-1.54718	1.85178e-05
ARF1	3.6795e-08	-1.54906	0.000822514
LEPROT	2.36334e-10	-1.54942	5.28302e-06
UBE2J1	5.8089e-10	-1.55	1.29852e-05
CREBL2	3.86295e-10	-1.55104	8.63524e-06
RAB32	4.2064e-08	-1.5539	0.000940299
ZFAND6	1.42015e-15	-1.56786	3.17461e-11
UGDH	2.85813e-08	-1.57526	0.000638906
BTBD9	6.10263e-10	-1.57686	1.36418e-05
AHCYL1	5.05275e-08	-1.58089	0.00112949
ELK3	1.05191e-08	-1.58195	0.000235144
YPEL2	6.31796e-08	-1.59158	0.00141232
SUN1	5.77823e-12	-1.59434	1.29166e-07
ASAH1	6.65083e-12	-1.5972	1.48673e-07
IFRD1	1.70761e-14	-1.59816	3.81719e-10
JARID2	6.46795e-08	-1.5983	0.00144585
RSRP1	1.16444e-10	-1.59856	2.60299e-06
VPS50	3.98003e-11	-1.60077	8.89696e-07
TAX1BP1	1.65308e-13	-1.60913	3.69529e-09
CREBRF	5.39937e-08	-1.61003	0.00120698
TES	2.09688e-07	-1.6159	0.00468737
ARL8BL	1.89171e-09	-1.62286	4.22872e-05
KBTBD8	2.48162e-14	-1.63478	5.54741e-10
TMOD3	2.19603e-12	-1.63813	4.909e-08
GABARAPL2	6.2873e-12	-1.64325	1.40546e-07
IFI35	1.68223e-10	-1.64418	3.76045e-06
LOC776273	3.21233e-09	-1.64979	7.18084e-05
TRIT1	1.51271e-09	-1.65492	3.3815e-05
CD63	5.8889e-14	-1.6602	1.3164e-09
GSTO2	1.89993e-07	-1.66024	0.0042471
SENP8	6.6557e-14	-1.66032	1.48782e-09
OPTN	1.0117e-09	-1.66676	2.26156e-05
DDX3X	2.38395e-15	-1.66868	5.32908e-11
OSBPL1A	2.67127e-08	-1.67636	0.000597136
MOV10L1	2.34214e-07	-1.69107	0.00523562
TSC1	9.93369e-11	-1.69552	2.22058e-06
CREB3L2	2.75769e-10	-1.70381	6.16454e-06
PRLH	3.19077e-07	-1.70394	0.00713264
HIGD1C	3.67222e-12	-1.70402	8.20887e-08
SEL1L	3.78361e-11	-1.70818	8.45789e-07
SPSB4	2.12113e-08	-1.70988	0.000474157
HIVEP2	1.34569e-09	-1.71132	3.00816e-05
SPTLC1	1.95914e-12	-1.71733	4.37946e-08
LOC101749926	8.91922e-10	-1.72206	1.9938e-05
KPNA6	1.29784e-13	-1.72216	2.9012e-09
SUSD6	9.42007e-11	-1.7276	2.10576e-06
PDIA6	2.61012e-12	-1.73009	5.83466e-08
KDM6A	3.99419e-11	-1.73072	8.9286e-07
C4	2.57602e-07	-1.73403	0.00575844
SPPL3	3.09743e-12	-1.73747	6.92401e-08
VAT1L	1.49228e-11	-1.74741	3.33584e-07
CDC73	1.0195e-13	-1.74896	2.27899e-09
ZMYM2	1.40262e-09	-1.75576	3.13541e-05
ABHD17B	5.10489e-09	-1.76784	0.000114115
GDF15	1.93216e-08	-1.78205	0.000431914
BIVM	1.07376e-10	-1.79118	2.40028e-06
SLC13A3	3.90266e-07	-1.79327	0.008724
YWHAZ	4.21471e-08	-1.79638	0.000942157
FBXO25	5.22783e-11	-1.79758	1.16863e-06
PEX3	6.4678e-12	-1.80091	1.44581e-07
RNF141	1.29328e-10	-1.80222	2.89099e-06
DCP1A	2.98335e-10	-1.80788	6.66897e-06
BIRC2	6.43991e-10	-1.80799	1.43958e-05
KMT2E	1.36419e-10	-1.81018	3.04952e-06
BMF	1.60421e-08	-1.81144	0.000358605
TTC33	4.00191e-08	-1.81813	0.000894588
MACF1	4.21627e-08	-1.82199	0.000942506
IGFBP2	1.07032e-07	-1.82714	0.00239258
FANCC	3.33538e-08	-1.8273	0.00074559
DHRS7	2.89204e-15	-1.84311	6.46486e-11
RHBDD1	8.23278e-11	-1.86033	1.84036e-06
CAMK2G	6.46656e-12	-1.86312	1.44553e-07
BHLHE40	6.88361e-10	-1.86397	1.53876e-05
ADM2	5.0412e-08	-1.86451	0.00112691
SELENOO	1.25534e-07	-1.8721	0.00280619
LOC124418405	4.2414e-09	-1.88019	9.48123e-05
SRSF5	9.17152e-11	-1.88708	2.0502e-06
EMB	3.67137e-07	-1.8999	0.00820699
CD320	2.15779e-07	-1.90803	0.00482351
LOC101749837	1.2028e-08	-1.90894	0.000268875
ULK1	3.84899e-09	-1.918	8.60404e-05
LOC107051510	6.31796e-08	-1.94259	0.00141232
LOC100858869	1.34144e-07	-1.9453	0.00299865
CDC34	2.89204e-15	-1.95436	6.46486e-11
ARL5B	2.8593e-09	-1.95507	6.39168e-05
TBC1D15	4.83474e-13	-1.95542	1.08076e-08
PRDM15	4.62291e-10	-1.96881	1.03341e-05
CDH23	1.13071e-07	-1.97242	0.00252758
LOC100857117	5.01834e-08	-1.97294	0.0011218
GADD45A	8.92633e-11	-1.97348	1.99539e-06
LOC121112222	1.23286e-08	-1.97832	0.000275593
LOC419322	9.82944e-08	-1.99026	0.00219727
LOC121110932	1.17156e-10	-1.99201	2.61891e-06
LOC124417442	5.52583e-11	-2.01798	1.23524e-06
SNN	2.29283e-09	-2.01876	5.1254e-05
WBP4	6.11408e-12	-2.01941	1.36674e-07
SC5D	1.00188e-09	-2.023	2.23961e-05
LOC107053412	8.81378e-08	-2.03493	0.00197023
PIAS1	4.07282e-14	-2.05371	9.10438e-10
TNNC1	2.22784e-07	-2.05952	0.00498011
C1orf228	9.05842e-08	-2.07076	0.00202492
LOC107054402	4.30077e-08	-2.07647	0.000961394
MXD4	1.15453e-07	-2.08509	0.00258085
CEBPB	5.59564e-08	-2.08816	0.00125085
LOC422090	6.04109e-08	-2.09959	0.00135043
PNLDC1	1.45055e-07	-2.10405	0.00324256
PSME1	3.19284e-13	-2.10761	7.13727e-09
CTNNB1	1.80832e-07	-2.11195	0.00404233
MDFIC	2.32534e-08	-2.11605	0.000519807
LOC107050879	1.17353e-07	-2.11724	0.00262331
LOC124417896	3.08149e-08	-2.12833	0.000688837
FAM124B	1.87794e-07	-2.13928	0.00419795
ALDOB	3.24862e-08	-2.14028	0.000726195
ALDH18A1	8.68194e-09	-2.16002	0.000194076
ADAL	1.86018e-11	-2.17178	4.15824e-07
ELF1	7.29834e-13	-2.1742	1.63147e-08
SCD	5.00469e-08	-2.18259	0.00111875
LOC112532332	2.09688e-07	-2.1856	0.00468737
FOXK2	4.21621e-11	-2.18832	9.42493e-07
GLRX	4.21699e-07	-2.19891	0.00942666
GHR	3.48553e-10	-2.21114	7.79156e-06
HBP1	1.46873e-09	-2.22819	3.28319e-05
REEP6	8.46095e-09	-2.23665	0.000189136
BNIP3L	1.33571e-11	-2.23694	2.98585e-07
SLC40A1	3.74137e-07	-2.23747	0.00836345
PSPH	5.11989e-09	-2.24694	0.00011445
KIAA0513	1.72755e-11	-2.26547	3.86176e-07
LOC121107102	2.51248e-08	-2.27218	0.00056164
DERL3	1.53767e-13	-2.27411	3.4373e-09
CREG1	1.16051e-10	-2.28813	2.59419e-06
PRAM1	1.355e-10	-2.29977	3.02897e-06
FOXO3	9.02814e-08	-2.30433	0.00201815
CNOT6L	7.18482e-08	-2.31998	0.00160609
TRIM54	1.2823e-11	-2.32247	2.86645e-07
LOC107053343	2.57481e-11	-2.32275	5.75572e-07
LOC421195	1.46764e-07	-2.32542	0.00328077
KCNH7	1.4215e-08	-2.33862	0.000317762
EPAS1	1.51558e-10	-2.33998	3.38793e-06
CARHSP1	3.20483e-08	-2.34796	0.000716407
IRF2	4.06472e-10	-2.36529	9.08627e-06
DHCR7	6.24514e-10	-2.37959	1.39604e-05
INSIG1	6.22348e-10	-2.38709	1.3912e-05
PER2	3.28293e-11	-2.38937	7.33866e-07
CA13	8.08856e-10	-2.39594	1.80812e-05
LOC121111388	5.91187e-08	-2.39682	0.00132154
JAK2	4.50388e-10	-2.39752	1.0068e-05
SH2D1A	1.00353e-09	-2.40785	2.2433e-05
CITED4	1.9968e-08	-2.40826	0.000446364
CYB5A	1.41979e-15	-2.41229	3.17379e-11
SQSTM1	8.03009e-11	-2.42782	1.79505e-06
B3GNT7	2.19658e-07	-2.43019	0.00491024
B2M	8.59361e-14	-2.43782	1.92102e-09
LOC396365	7.44531e-10	-2.44253	1.66433e-05
LRRC31	2.66956e-07	-2.4713	0.00596753
LOC107054034	8.13277e-10	-2.49963	1.818e-05
LPIN2	3.98563e-15	-2.50597	8.90948e-11
IDI2	9.62105e-10	-2.5342	2.15069e-05
DOK5	1.65288e-07	-2.53488	0.00369485
MXRA7	2.51047e-13	-2.53634	5.61191e-09
DMRT3	5.49002e-08	-2.53733	0.00122724
GATA6	1.87387e-08	-2.55015	0.000418884
LSS	1.19387e-10	-2.58224	2.66878e-06
CKB	8.90581e-08	-2.59069	0.0019908
PON1	2.0751e-12	-2.59191	4.63868e-08
R3HDM4	2.06341e-11	-2.59625	4.61255e-07
CDH3	1.82294e-07	-2.5999	0.004075
TMEM86A	2.91737e-08	-2.60254	0.000652148
ITM2A	4.36243e-16	-2.62489	9.75178e-12
AKR1D1	9.56443e-08	-2.65628	0.00213803
FKBP5	1.63118e-09	-2.67297	3.64634e-05
LDHA	4.99801e-09	-2.68067	0.000111726
VIM	4.24781e-15	-2.72374	9.49556e-11
LOC101751084	9.77011e-10	-2.72835	2.18401e-05
NSDHL	7.8905e-08	-2.748	0.00176384
TRIM27.1	8.31128e-09	-2.75394	0.00018579
LOC107052495	5.24434e-08	-2.7701	0.00117232
YEATS4	1.06703e-09	-2.78909	2.38524e-05
ADAM12	2.35457e-07	-2.79625	0.00526341
PMEPA1	6.43319e-09	-2.83218	0.000143808
TOB1	2.6592e-13	-2.84356	5.94437e-09
PCMTD1	6.08668e-11	-2.87244	1.36062e-06
SPTSSB	1.20265e-07	-2.89032	0.0026884
DHCR24	1.40491e-07	-2.92156	0.00314055
HSD17B1	5.42158e-08	-2.92313	0.00121194
HMGCR	7.06868e-14	-2.94477	1.58013e-09
LOC107055191	8.78134e-09	-2.94609	0.000196298
FBXO32	1.09882e-07	-2.99318	0.00245631
LOC121107843	2.62214e-10	-2.99541	5.86154e-06
NAGA	1.93859e-10	-3.00859	4.33353e-06
LOC101747364	1.68695e-09	-3.04231	3.771e-05
LOC112531967	4.57126e-11	-3.0746	1.02186e-06
GAD2	8.67658e-11	-3.08342	1.93956e-06
CLIC3	4.63057e-12	-3.08448	1.03512e-07
CYP3A4	3.73159e-09	-3.09568	8.34159e-05
METTL7A	1.31951e-11	-3.11946	2.94963e-07
F2RL2	8.73421e-10	-3.13201	1.95244e-05
KEL	1.85915e-11	-3.1354	4.15595e-07
SELENOP1	2.64554e-12	-3.15512	5.91385e-08
ART4	8.32558e-09	-3.17064	0.00018611
LOC121113177	1.30957e-12	-3.19516	2.92742e-08
SOX6	9.89365e-12	-3.20119	2.21163e-07
RFESD	2.12631e-12	-3.20296	4.75316e-08
TBX6	7.32391e-09	-3.22606	0.000163719
ARRDC2	2.36478e-13	-3.24629	5.28624e-09
LOC121106447	1.59036e-10	-3.29771	3.55509e-06
BPGM	7.883e-16	-3.31327	1.76217e-11
FDFT1	3.65663e-09	-3.36612	8.17403e-05
DDIT4	1.07843e-13	-3.40765	2.41072e-09
CDKN1A	3.21398e-12	-3.42798	7.18454e-08
CD59	2.64129e-14	-3.46232	5.90433e-10
HMGCS1	5.96575e-10	-3.49265	1.33358e-05
LOC100858753	1.25654e-08	-3.82814	0.000280887
LOC121110238	7.02818e-14	-3.96099	1.57108e-09
PHGDH	8.44921e-09	-3.96818	0.000188874
STMN2	1.23286e-08	-4.06901	0.000275593
LOC101751615	2.04318e-14	-4.10259	4.56732e-10
MOG	1.29062e-13	-4.13336	2.88506e-09
SAT1	5.53877e-14	-4.14118	1.23814e-09
FGFBP3	3.60734e-13	-4.14287	8.06384e-09
PDK4	4.84461e-09	-4.21684	0.000108296
MYOM1	6.80588e-11	-4.27332	1.52139e-06
ADMP	1.3713e-08	-4.3122	0.000306541
MSMO1	2.89868e-13	-4.33676	6.4797e-09
IFI27L2	2.63431e-12	-4.42542	5.88873e-08
RLN3	8.11173e-09	-6.23812	0.00018133
LOC124417691	8.26831e-14	-6.401	1.8483e-09
RHAG	8.70258e-18	-6.52504	1.94537e-13
