## Supplementary material for "Transcriptome comparison between the cultured and in vivo Chick Primordial Germ Cells by SMART-seq-based single cell RNA sequencing": Supp_Table3

### Sheet: Supp. Table3
Supp. Table3. Number of target genes of TFs in cPGC_1w GRN.
gene	degree	logFC	adj.P.Val
MYC	20	5.32051	1.27143e-10
E2F1	14	1.45368	1.77783e-6
HDAC1	8	-0.798861	0.00473075
TFAP2A	6	2.03991	3.8359e-6
CEBPB	5	-2.08816	0.00125085
SREBF2	5	-1.37954	2.45386e-4
CTNNB1	4	-2.11195	0.00404233
EP300	4	-0.652365	0.00463047
SMAD4	4	0.73593	0.00117868
XBP1	4	-0.970126	5.57242e-4
JUND	3	-0.986423	5.61183e-5
ELL	2	-1.05882	1.08766e-5
ING4	2	-1.11785	0.00220475
SKIL	2	-1.46405	0.0070873
SOX6	2	-3.20119	2.21163e-7
STAT5A	2	1.41472	0.00292531
YBX1	2	1.03713	1.04999e-6
E2F3	1	1.65214	1.77462e-5
FOXO3	1	-2.30433	0.00201815
GATA6	1	-2.55015	4.18884e-4
HBP1	1	-2.22819	3.28319e-5
HDGF	1	2.23867	9.73998e-8
HNRNPR	1	-0.684959	5.44621e-4
HES6	1	0.221881	0.00076385
MXD4	1	-2.08509	0.00258085
NFIA	1	1.35036	7.30411e-4
SNIP1	1	-1.22518	2.34111e-6
SOX2	1	1.48151	6.8305e-6
TBX2	1	0.471241	0.00193452
