## Supplementary material for "Transcriptome comparison between the cultured and in vivo Chick Primordial Germ Cells by SMART-seq-based single cell RNA sequencing": Supp_Table5

### Sheet: Supp.Table5
Supp. Table5. Number of target genes of TFs in cPGC_3w GRN.
Gene	degree	logFC	adj.P.Val
MYC	50	4.57948	3.11e-10
E2F1	26	0.955126	0.00699131
MYCN	16	-1.64306	1.19e-7
TFAP2A	13	1.87336	2.93e-5
EP300	8	-1.19116	2.28e-5
MTA1	8	-1.13729	1.3572e-4
CTCF	7	-0.677063	0.00669251
CTNNB1	7	-2.54991	6.02e-11
SMAD7	7	-1.55858	6.22e-5
SNAI1	7	-1.5514	0.00638824
CEBPB	6	-2.25292	1.11429e-4
HDAC2	6	-0.63849	1.11163e-4
LEF1	6	-2.32445	2.2e-7
NANOG	6	-1.80297	3.03e-8
SREBF2	6	-2.56781	3.07e-11
TBP	6	-0.747162	0.00699453
ATF1	5	-0.61489	0.00699453
SMAD4	5	0.923374	1.66e-5
SMAD3	5	-1.47925	3.28e-5
YBX1	5	0.575402	0.00699453
PARP1	4	-1.28182	5.32e-7
SALL4	4	-1.86115	6.58e-8
APC	3	-1.06113	0.00285641
CEBPZ	3	-0.677816	1.65522e-4
ENO1	3	-1.16417	2.14e-9
HMGA1	3	-0.993323	4.39366e-4
NRIP1	3	-1.63355	5.96e-7
SKIL	3	-2.14802	2.68e-7
STAT5A	3	2.95948	1.38e-7
ATRX	2	-0.550981	0.00612579
DDB2	2	-1.2811	1.85e-5
DR1	2	-0.851465	0.00342365
FOXO3	2	1.40969	9.93e-5
GABPA	2	-0.751119	0.00207434
KAT2B	2	1.98143	4.49e-7
KLF10	2	-1.08528	0.00285501
KLF5	2	-1.59765	1.00262e-4
MTA3	2	-1.01574	8.56519e-4
NCOR2	2	-1.60179	2.04e-6
REST	2	-1.12533	5.62e-5
RFXAP	2	-1.28455	3.57e-7
STAT5B	2	2.95948	1.38e-7
TFDP1	2	0.782508	2.27976e-4
ARID1A	1	-1.25429	3.22e-8
ARID3A	1	1.87294	1.98e-6
BDP1	1	-0.98802	4.24e-5
BIN1	1	-1.07207	2.34e-5
BTG2	1	1.57844	3.46e-6
CBFA2T3	1	2.43718	3.32e-7
CHD4	1	-0.746488	5.85883e-4
CNBP	1	-0.400517	5.85883e-4
DACH1	1	-1.06897	3.70614e-4
EED	1	-1.14899	1.05e-6
GATA2	1	3.41836	1.51e-8
HDGF	1	2.36129	2.53e-7
IRF7	1	1.284	2.08865e-4
KDM2A	1	-0.807292	0.0073097
LMO2	1	4.41261	2.71e-9
SMURF2	1	-1.33568	0.00612293
SPEN	1	-0.843019	5.77e-5
SSB	1	-0.684893	7.94e-9
TAL1	1	4.08195	1.44e-9
TBL1X	1	-1.15519	5.03e-7
