## Supplementary material for "Transcriptome comparison between the cultured and in vivo Chick Primordial Germ Cells by SMART-seq-based single cell RNA sequencing": Supp_Table6

### Sheet: Sheet1
Supp. Table 6: Differential expressed genes in cPGC_3w samples compared to cPGC_1w
gene	p_val	avg_log2FC	p_val_adj
LOX	4.51015e-08	3.10877	0.0010082
PCP4	2.73963e-09	2.59107	6.12416e-05
LOC112530674	3.29304e-11	2.30165	7.36126e-07
ACTA1	3.68091e-07	2.08276	0.00822831
ZIC2	1.80682e-07	2.05289	0.00403896
ARHGAP1	2.85613e-07	1.93549	0.0063846
PLXNC1	2.16943e-09	1.93487	4.84954e-05
LOC112531351	1.09206e-10	1.92922	2.44119e-06
TOR3A	2.3383e-11	1.92601	5.22703e-07
ST8SIA2	9.77639e-10	1.92145	2.18541e-05
GDF3	4.40464e-10	1.85482	9.84612e-06
OPCML	6.1053e-08	1.85077	0.00136478
LOC121110603	4.51316e-08	1.8056	0.00100887
TP53I11	1.45051e-09	1.80129	3.24247e-05
NTM	2.52394e-08	1.80032	0.000564202
GIT1	1.04342e-09	1.77944	2.33246e-05
DGKZ	6.12429e-08	1.76873	0.00136902
GFRA3	1.26091e-07	1.70638	0.00281864
SMG8	5.10379e-08	1.68704	0.0011409
LOC107050721	1.62998e-11	1.67324	3.64367e-07
MN1	4.69566e-08	1.67001	0.00104967
IGSF3	1.75272e-08	1.64675	0.000391804
GBA2	3.99742e-09	1.6423	8.93582e-05
CBX2	6.64329e-09	1.62636	0.000148504
ZNF212	4.05348e-08	1.60555	0.000906114
LOXL1	7.66328e-08	1.60235	0.00171305
CAD	1.52815e-10	1.59825	3.41602e-06
UNC5A	2.50023e-07	1.57837	0.00558902
GPR27	3.50038e-09	1.57552	7.82474e-05
FAM178B	6.24372e-09	1.57233	0.000139572
USP43	1.10093e-07	1.56331	0.00246101
FLNC	1.24519e-10	1.5567	2.78349e-06
IL13RA1	4.93108e-08	1.54406	0.00110229
EXFABP	2.65867e-07	1.54134	0.0059432
LOC121109782	2.51528e-07	1.5351	0.00562266
FZD8	1.02126e-07	1.53457	0.00228291
FIBIN	6.49024e-08	1.5307	0.00145083
ILDR2	1.60848e-08	1.49741	0.000359559
HABP4	3.31437e-11	1.48433	7.40894e-07
MMP15	6.25579e-10	1.48136	1.39842e-05
PAK3	6.69747e-10	1.47795	1.49715e-05
BCL11A	1.62254e-07	1.47333	0.00362702
RHOBTB2	1.17126e-07	1.46858	0.00261824
ATN1	1.52258e-08	1.46003	0.000340357
PIP4K2B	1.40924e-08	1.45821	0.00031502
LOC416924	6.7096e-08	1.43718	0.00149986
TRIL	3.03371e-08	1.43551	0.000678156
ZNRF1	2.60141e-09	1.4317	5.81519e-05
ZAR1	5.7353e-08	1.41859	0.00128207
PQLC1	4.5319e-09	1.4149	0.000101306
CEP170B	5.98957e-12	1.4062	1.33891e-07
TOMM40L	3.85596e-11	1.40373	8.61962e-07
PRPS1L1	9.36594e-13	1.40135	2.09366e-08
RCAN2	1.02864e-07	1.39822	0.00229942
FBXW5	1.03194e-07	1.39302	0.00230679
LOC112531297	4.80994e-12	1.37388	1.07521e-07
ENKD1	9.22583e-08	1.37228	0.00206234
RAB11FIP5	3.14937e-09	1.36076	7.0401e-05
JOSD1	3.41969e-08	1.3594	0.000764437
AMT	1.08129e-07	1.34977	0.00241711
TARBP2	2.69319e-09	1.3463	6.02037e-05
LOC107057631	1.6605e-09	1.34074	3.71189e-05
KANK1	2.85877e-08	1.33426	0.00063905
SMARCA4	4.31465e-09	1.3296	9.64498e-05
QPCTL	8.70517e-10	1.32943	1.94595e-05
WLS	3.15883e-07	1.32714	0.00706124
HEXIM1	2.54333e-08	1.31742	0.000568536
FPGS	9.68533e-08	1.31457	0.00216506
NTRK3	1.20432e-09	1.30204	2.69214e-05
ACACA	1.52567e-08	1.30112	0.000341048
UTP14A	3.33831e-09	1.30082	7.46246e-05
PMVK	3.60381e-08	1.29103	0.000805596
L3HYPDH	1.55703e-09	1.28422	3.48058e-05
SMAD3	2.53715e-07	1.28231	0.00567154
CCDC137	6.89148e-08	1.27807	0.00154052
ABCA2	2.32027e-08	1.27775	0.000518674
LOC101751749	3.8346e-07	1.27632	0.00857187
DPP10	4.08147e-08	1.26868	0.000912373
TTLL5	3.58141e-07	1.26507	0.00800588
C10orf2	4.8027e-10	1.26471	1.0736e-05
SCRIB	8.70517e-10	1.25817	1.94595e-05
AGO4	4.08147e-08	1.25518	0.000912373
ACY1	1.44662e-07	1.25499	0.00323376
SLC38A10	2.39541e-08	1.23824	0.000535469
POM121C	1.2243e-07	1.23332	0.0027368
CEP131	2.01277e-09	1.23003	4.49935e-05
NUDT8	4.84906e-09	1.2291	0.000108396
PMEL	1.02864e-07	1.22256	0.00229942
GPC1	2.76782e-09	1.22082	6.18718e-05
TDRKH	1.15555e-08	1.21802	0.000258311
BABAM1	8.54498e-09	1.20983	0.000191015
AMER1	1.36705e-07	1.20686	0.00305591
B4GALT2	9.21057e-08	1.203	0.00205893
CTNND1	3.83506e-08	1.20191	0.000857288
MAZ	2.01287e-07	1.19867	0.00449957
FAM63A	5.8012e-08	1.19781	0.0012968
ANKRD13C	1.47382e-08	1.19614	0.000329458
LOC112530933	1.57254e-08	1.19286	0.000351526
SREBF2	2.774e-09	1.18827	6.201e-05
KDM5B	8.54299e-09	1.18776	0.00019097
PHLPP2	2.67668e-07	1.18182	0.00598345
DND1	1.24519e-10	1.18131	2.78349e-06
LAMB1	2.28129e-09	1.18071	5.0996e-05
PTPRF	7.63115e-10	1.17848	1.70587e-05
FGFR2	1.8833e-08	1.17608	0.000420992
STXBP1	1.2243e-07	1.16955	0.0027368
MESDC1	4.08494e-08	1.1693	0.000913148
SETD2	6.51571e-08	1.16695	0.00145652
SKIV2L	3.1682e-07	1.1622	0.00708219
NCOR2	2.54333e-08	1.16172	0.000568536
WASF1	8.50524e-09	1.15219	0.000190126
GNA12	1.22285e-07	1.14855	0.00273355
LOC107053405	1.341e-08	1.14227	0.000299768
APOA1BP	9.29487e-10	1.14076	2.07778e-05
AAAS	1.77321e-08	1.13856	0.000396384
FAM136A	5.49578e-10	1.13645	1.22853e-05
SSBP4	2.53778e-08	1.13563	0.000567295
PRR7	1.9863e-08	1.13317	0.000444017
WWC3	4.323e-08	1.13294	0.000966363
XAF1	6.73824e-11	1.12878	1.50627e-06
SCD	1.44945e-07	1.12771	0.00324009
RAB10L	3.33743e-07	1.12556	0.00746048
LOC101751709	1.37176e-09	1.12327	3.06644e-05
TRPT1	9.65992e-09	1.12012	0.000215938
CLSTN1	1.15524e-07	1.11787	0.00258242
RBM12	9.49051e-11	1.1155	2.12151e-06
LOC112531035	1.39022e-08	1.11296	0.00031077
YTHDF2	5.84679e-11	1.11029	1.30699e-06
AGO3	1.4621e-09	1.10813	3.26838e-05
JADE2	3.04028e-08	1.09583	0.000679624
CMIP	3.35145e-09	1.09462	7.49184e-05
SERPING1	4.58997e-08	1.093	0.00102604
DNMT3B	8.83277e-11	1.09278	1.97448e-06
TNRC18	6.51571e-08	1.09209	0.00145652
BF2	1.70122e-07	1.09091	0.0038029
COL4A6	3.07873e-07	1.09061	0.0068822
ADAM17	3.59438e-11	1.0901	8.03488e-07
CBL	1.23354e-08	1.08903	0.000275745
PMEPA1	2.67668e-07	1.08621	0.00598345
DNAJA1	9.27016e-12	1.08419	2.07225e-07
GSTM2	2.38883e-07	1.08129	0.00533999
RBPMS	3.83506e-08	1.08005	0.000857288
LOC101749377	1.71841e-07	1.07588	0.00384133
CECR2	2.68471e-07	1.06959	0.00600141
ARID1A	1.77517e-09	1.06364	3.96822e-05
DHX37	1.7744e-08	1.06287	0.00039665
MRPL17	1.76075e-10	1.0605	3.93598e-06
NUP205	1.47382e-08	1.05835	0.000329458
LRRC20	2.85877e-08	1.05792	0.00063905
NEK9	7.31066e-08	1.05755	0.00163422
COL4A5	2.53715e-07	1.05623	0.00567154
OXA1L	3.63012e-08	1.05506	0.000811477
RPL12	8.29266e-11	1.05346	1.85374e-06
LOC121111138	2.3668e-07	1.05053	0.00529075
STOX2	2.14969e-07	1.04644	0.00480542
IGFBP7	1.8766e-08	1.04536	0.000419496
NSD1	1.31124e-08	1.04524	0.000293115
MARK3	2.44356e-09	1.04262	5.46232e-05
RNF17	3.15883e-07	1.04187	0.00706124
PRMT5	3.04028e-08	1.04162	0.000679624
AKAP1	1.67051e-08	1.04018	0.000373426
RRP12	4.87082e-08	1.03885	0.00108882
BCKDK	1.05879e-09	1.03649	2.36682e-05
TLE3	1.53662e-07	1.02962	0.00343496
TGIF2	1.03256e-07	1.01871	0.00230818
LOC107049925	1.77016e-11	1.00948	3.957e-07
HADHA	8.01577e-09	1.00671	0.000179185
PTCRA	4.71586e-13	1.00491	1.05418e-08
LOC100857858	3.04028e-08	0.997295	0.000679624
LOC121108786	3.86415e-12	0.995792	8.63791e-08
KCTD2	6.26586e-10	0.994219	1.40067e-05
LOC124417555	1.2826e-07	0.99397	0.00286712
LOC121107771	5.46769e-10	0.977248	1.22225e-05
TPMT	1.37135e-07	0.977132	0.00306552
FARSA	8.53702e-09	0.971962	0.000190837
PBX1	1.67051e-08	0.971619	0.000373426
LOC121108764	4.08407e-08	0.970505	0.000912954
JARID2	1.39337e-08	0.970286	0.000311474
KDM2B	9.91047e-10	0.967409	2.21539e-05
DCTN1	9.21057e-08	0.967393	0.00205893
MIB1	1.81764e-07	0.966879	0.00406314
SWI5	1.92387e-07	0.963652	0.00430061
MIR2954	4.03664e-08	0.959927	0.00090235
ANKRD17	4.50665e-10	0.959189	1.00742e-05
CBFB	7.71976e-08	0.95895	0.00172567
AKIRIN2	2.00178e-08	0.956401	0.000447478
LOC121108736	9.06581e-09	0.949214	0.000202657
Pou5f3	5.86756e-09	0.942381	0.000131163
TRIM24	1.05879e-09	0.938293	2.36682e-05
LOC107049675	1.23692e-11	0.937873	2.76501e-07
SNRNP200	2.15133e-07	0.937375	0.00480907
MBD3	3.03371e-08	0.936244	0.000678156
NPEPPS	9.20871e-08	0.934733	0.00205852
USP22	4.08407e-08	0.934009	0.000912954
HRAS	3.14859e-09	0.932543	7.03837e-05
LOC112531075	2.51237e-08	0.923735	0.000561615
LOC107049108	1.09174e-10	0.92038	2.44048e-06
LPCAT1	2.83419e-07	0.920347	0.00633554
EPB41L5	6.13697e-08	0.918536	0.00137186
MTFR1	6.14841e-08	0.915577	0.00137441
ADO	1.45228e-07	0.908964	0.00324643
PRPF8	2.00178e-08	0.908855	0.000447478
NAA40	1.15661e-07	0.900558	0.00258549
HDLBP	1.09206e-10	0.892053	2.44119e-06
CDC42BPA	3.53808e-07	0.88798	0.00790902
PCBP2	1.29683e-07	0.884395	0.00289893
ATP5B	2.39593e-08	0.882143	0.000535587
MYCN	9.19203e-08	0.879933	0.00205479
UBE2Q1	2.44356e-09	0.875921	5.46232e-05
LOC121107772	3.99742e-09	0.874284	8.93582e-05
LOC121107663	2.98156e-08	0.872079	0.000666498
SELENOH	2.40467e-07	0.870339	0.0053754
PPFIBP1	9.75167e-08	0.86948	0.00217989
RPL17	4.21695e-10	0.866692	9.42657e-06
CNOT1	5.80241e-08	0.86387	0.00129707
C9orf64	6.90564e-08	0.854804	0.00154369
EIF4G1	6.14968e-08	0.851459	0.0013747
FRAS1	1.53363e-07	0.848716	0.00342828
PGAM1	4.16943e-07	0.847037	0.00932034
CRLS1	6.51168e-08	0.846408	0.00145562
MPI	2.68471e-07	0.84454	0.00600141
GLCCI1	1.8766e-08	0.843886	0.000419496
GLO1	1.62537e-07	0.838894	0.00363336
BBLN	7.5538e-09	0.834051	0.000168858
G3BP2	4.08494e-08	0.832863	0.000913148
CPSF4	2.99838e-07	0.832063	0.00670257
LOC112533601	1.90099e-11	0.825035	4.24947e-07
ENAH	4.4028e-07	0.813838	0.00984202
LOC121108862	9.75167e-08	0.81238	0.00217989
PES1	1.22527e-07	0.804532	0.00273896
LOC121107538	1.64513e-10	0.802911	3.67752e-06
GLRA1	4.39962e-07	0.801764	0.0098349
LOC107051372	5.47303e-08	0.794977	0.00122344
DLGAP4	1.16058e-08	0.790214	0.000259437
SAV1	4.8606e-08	0.789124	0.00108654
RSG1	2.68673e-07	0.788236	0.00600591
LOC121108771	4.4028e-07	0.783746	0.00984202
PPIA	3.04028e-08	0.77522	0.000679624
FKBP9	1.9165e-07	0.774212	0.00428415
RPS23	2.25684e-08	0.771772	0.000504494
LOC121107929	3.53873e-07	0.768837	0.00791047
PSIP1	1.48016e-08	0.768533	0.000330875
LOC121106978	5.14551e-10	0.76556	1.15023e-05
UBR4	2.00178e-08	0.759537	0.000447478
H2AZ2	2.39593e-08	0.754262	0.000535587
STOML2	2.68622e-07	0.74939	0.00600478
DKC1	3.63089e-08	0.748727	0.00081165
LOC121108160	8.54498e-09	0.742709	0.000191015
PSPC1	2.54192e-07	0.734964	0.00568221
RPL7A	1.77016e-11	0.732078	3.957e-07
CCDC86	3.80535e-09	0.730476	8.50647e-05
MRPL44	4.08494e-08	0.730459	0.000913148
PUM1	2.03453e-07	0.73041	0.00454798
RPS15	5.14551e-10	0.729088	1.15023e-05
VAPB	9.66216e-09	0.724485	0.000215988
REXO1	2.83948e-07	0.716913	0.00634738
NUDT16L1	2.15133e-07	0.712714	0.00480907
RPL3	1.341e-10	0.705967	2.99768e-06
LOC107055157	2.98156e-08	0.688584	0.000666498
RPS2	8.88487e-11	0.679412	1.98612e-06
ENO1	2.68673e-07	0.673871	0.00600591
RPL10A	2.30798e-10	0.673064	5.15925e-06
ZC3H13	1.71974e-07	0.672675	0.0038443
EIF5A2	1.05879e-09	0.672371	2.36682e-05
UQCRFS1	1.09208e-08	0.662234	0.000244124
ARID3B	9.75363e-08	0.654547	0.00218033
PRELID1	2.54192e-07	0.654366	0.00568221
EEF1G	1.09343e-07	0.6477	0.00244425
EIF3F	6.51705e-08	0.643685	0.00145682
CHD4	3.34976e-07	0.636653	0.00748805
RPS4Y1	2.52576e-11	0.636312	5.64609e-07
RPL13	2.30798e-10	0.635887	5.15925e-06
EEF1A1	3.80535e-09	0.626226	8.50647e-05
LOC121107662	4.45883e-07	0.620005	0.00996727
PSMB3	3.53873e-07	0.614741	0.00791047
HSP90AB1	1.29683e-07	0.608745	0.00289893
SNRPN	1.29683e-07	0.608126	0.00289893
SERBP1	3.80535e-09	0.603867	8.50647e-05
CLTC	7.31664e-08	0.603413	0.00163556
NDUFV1	1.29683e-07	0.58791	0.00289893
RACK1	1.39337e-08	0.587622	0.000311474
RPL15	1.77517e-09	0.573096	3.96822e-05
RPL6	1.15753e-07	0.558269	0.00258755
FKBP3	2.40467e-07	0.55109	0.0053754
J6367-mgp13	5.80241e-08	0.531035	0.00129707
LOC107049779	4.06763e-08	0.529084	0.000909279
J6367-mgp04	1.48049e-08	0.492504	0.000330949
RPSAP58	3.14937e-09	0.465019	7.0401e-05
J6367-mgt12	3.00061e-07	0.46001	0.00670756
RPS3	6.51705e-08	0.45387	0.00145682
LOC107057280	3.35699e-07	0.447203	0.00750422
J6367-mgp03	1.09343e-07	0.386881	0.00244425
LOC121107699	1.75041e-08	-0.100527	0.000391286
LOC121113398	2.97077e-07	-0.126464	0.00664086
LOC112531199	3.11128e-07	-0.158659	0.00695496
LOC107057534	2.26766e-08	-0.311574	0.000506913
HOXB3	1.42311e-07	-0.398164	0.00318121
LOC121107090	1.15483e-09	-0.399919	2.58151e-05
LOC121113436	1.59027e-10	-0.437361	3.55488e-06
LOC100857579	8.11261e-09	-0.506563	0.000181349
LOC112530392	3.64944e-09	-0.522324	8.15796e-05
LOC121110054	3.11128e-07	-0.59334	0.00695496
DDX1	9.21057e-08	-0.593774	0.00205893
LOC101748044	1.32743e-07	-0.596045	0.00296734
LOC107055146	7.84977e-13	-0.59731	1.75474e-08
HBBA	1.69735e-10	-0.599923	3.79425e-06
PSMC3	3.22596e-08	-0.601481	0.000721131
UBXN4	7.75129e-08	-0.624162	0.00173272
PLVAP	1.02497e-09	-0.632959	2.29121e-05
ATP6V1C1	1.15753e-07	-0.641353	0.00258755
HIST1H2BO	1.99724e-07	-0.650983	0.00446463
DNAJA2	5.49727e-10	-0.656531	1.22886e-05
PAIP2B	3.80535e-09	-0.658331	8.50647e-05
RNF4	2.54192e-07	-0.669083	0.00568221
TRAF3IP3	8.60176e-09	-0.683245	0.000192284
DAZAP2	2.5221e-08	-0.700615	0.000563789
CDCA9	6.90564e-08	-0.707905	0.00154369
LOC124418384	2.28793e-07	-0.732411	0.00511445
TMEM50A	3.73797e-07	-0.747315	0.00835586
NAP1L4	4.28381e-07	-0.762195	0.00957602
LOC107055619	3.11128e-07	-0.780776	0.00695496
LOC124418374	1.07208e-08	-0.785938	0.000239653
POLD4	1.61228e-09	-0.813893	3.60409e-05
LOC112530903	6.05463e-09	-0.84082	0.000135345
DAB2	1.73515e-08	-0.848577	0.000387874
LOC121107271	6.67929e-12	-0.887053	1.49309e-07
RANBP10	3.17055e-07	-0.898989	0.00708744
TFDP3	2.25684e-08	-0.902399	0.000504494
IREB2	1.09208e-08	-0.937236	0.000244124
C2H6orf52	3.14937e-09	-0.959396	7.0401e-05
CD63	3.34976e-07	-0.959988	0.00748805
SKP1	1.90099e-11	-0.975265	4.24947e-07
LOC107052719	2.19357e-10	-0.979843	4.90351e-06
TBX5	9.0379e-08	-1.01157	0.00202033
FAM188A	1.06246e-07	-1.01636	0.00237503
CAT	1.62569e-07	-1.01645	0.00363406
NBAS	1.62569e-07	-1.02314	0.00363406
LOC124417122	6.1647e-12	-1.04525	1.37806e-07
LOC121107447	8.71037e-12	-1.07696	1.94712e-07
SLC29A1	1.7748e-08	-1.08322	0.000396738
BSG	2.87644e-12	-1.09228	6.43e-08
NANS	3.73797e-07	-1.09356	0.00835586
LOC121110412	5.54602e-08	-1.10747	0.00123976
KIAA0232	1.71974e-07	-1.11764	0.0038443
LOC101747587	2.35293e-11	-1.15186	5.25973e-07
TTC4	3.94802e-07	-1.16298	0.00882539
SUN1	2.95626e-09	-1.18073	6.60841e-05
LOC424577	1.50351e-09	-1.19065	3.36095e-05
LOC121107448	3.39673e-09	-1.20171	7.59305e-05
IFRD1	3.14937e-09	-1.20811	7.0401e-05
ATP6V0E1	1.09208e-08	-1.20893	0.000244124
FAM96A	5.87245e-10	-1.21346	1.31273e-05
CDC34	6.69926e-10	-1.221	1.49755e-05
TMEM183A	2.54333e-08	-1.22276	0.000568536
ARID3A	2.54333e-08	-1.22979	0.000568536
AP2A2	1.20557e-09	-1.24207	2.69493e-05
EIF5	2.71101e-11	-1.24504	6.06019e-07
KPNA6	3.14937e-09	-1.2484	7.0401e-05
DDX3X	1.36502e-12	-1.25716	3.05136e-08
ZFAND6	2.87644e-12	-1.26518	6.43e-08
RPS6KB1	4.4028e-07	-1.27817	0.00984202
LOC112530487	3.80789e-07	-1.2868	0.00851215
KCTD20	3.35475e-09	-1.29511	7.4992e-05
MAP1LC3A	3.58998e-11	-1.29715	8.02505e-07
ISCA1	2.1256e-08	-1.29765	0.000475156
YBX3	3.59438e-11	-1.30017	8.03488e-07
SLC25A16	5.47417e-08	-1.30119	0.0012237
CTSB	1.452e-07	-1.30588	0.0032458
TAX1BP1	7.15421e-10	-1.30891	1.59925e-05
GPX1	2.69951e-08	-1.31427	0.000603449
FECH	2.86498e-08	-1.31781	0.000640438
ZFAND2A	2.1256e-08	-1.31948	0.000475156
EPN3	6.71463e-09	-1.322	0.000150099
LOC121112222	2.13145e-07	-1.32421	0.00476464
GPCPD1	4.89007e-09	-1.36043	0.000109313
CBFA2T3	3.3396e-09	-1.37047	7.46534e-05
GABARAPL2	1.88497e-08	-1.39359	0.000421367
DMTN	3.16423e-08	-1.4178	0.000707333
DCUN1D2	6.27258e-10	-1.41987	1.40217e-05
HIST1H2A4L4	3.7067e-08	-1.42879	0.000828595
IFNAR1	8.94833e-08	-1.44559	0.00200031
SLC39A8	1.67089e-08	-1.44584	0.00037351
LPIN2	7.15421e-10	-1.4651	1.59925e-05
LOC121106722	3.03814e-10	-1.46928	6.79145e-06
LOC121113202	8.17135e-08	-1.50283	0.00182662
UROS	4.39485e-07	-1.50468	0.00982424
LOC121110932	9.06833e-09	-1.50615	0.000202714
AK2	1.64815e-11	-1.54287	3.68428e-07
LOC107053519	3.5025e-07	-1.54397	0.00782948
LOC124417327	3.54451e-09	-1.54402	7.92339e-05
RAB8A	1.2829e-09	-1.58206	2.86779e-05
PSAP	6.27258e-10	-1.59195	1.40217e-05
VAT1L	5.53988e-09	-1.60224	0.000123839
TSPAN17	1.53694e-10	-1.60564	3.43567e-06
KMT2E	5.47417e-08	-1.60575	0.0012237
PLAG1	4.16867e-07	-1.61395	0.00931865
LOC121109919	5.54602e-08	-1.64665	0.00123976
SLC35F5	7.97626e-08	-1.66097	0.00178301
CREBL2	1.28489e-09	-1.66491	2.87224e-05
UROD	3.02017e-10	-1.67774	6.75128e-06
LOC107054402	4.7687e-08	-1.68093	0.001066
RPS27L	3.397e-08	-1.69154	0.000759366
NT5DC2	7.46115e-12	-1.70009	1.66787e-07
TAOK3	4.50665e-10	-1.71295	1.00742e-05
VEZF1	1.37243e-07	-1.72169	0.00306793
LOC107050879	6.39078e-08	-1.7339	0.00142859
BCL2L1	9.50721e-11	-1.74162	2.12524e-06
LOC107049174	5.68666e-08	-1.757	0.0012712
HAGH	1.1573e-07	-1.76687	0.00258703
DHRS7	1.01009e-12	-1.76877	2.25796e-08
LOC107049046	4.40886e-07	-1.77346	0.00985556
TMEM14C	6.69926e-10	-1.78106	1.49755e-05
TFRC	5.16396e-08	-1.792	0.00115435
LUZP2	2.68302e-10	-1.79423	5.99763e-06
HIPK1	7.15421e-10	-1.8019	1.59925e-05
FBXO48	3.79285e-07	-1.81195	0.00847853
LGR6	6.47849e-10	-1.81985	1.4482e-05
RBM38	3.80535e-09	-1.82147	8.50647e-05
SLC43A3	3.73161e-08	-1.85004	0.000834165
ONECUT2	1.86368e-07	-1.86001	0.00416607
OPTN	3.89357e-09	-1.8607	8.70369e-05
ETF1	6.93808e-12	-1.86359	1.55094e-07
HBP1	3.81713e-07	-1.87426	0.00853281
RAP1A	3.14937e-09	-1.87823	7.0401e-05
SLC25A24	2.30755e-08	-1.88246	0.00051583
FRRS1	1.05491e-10	-1.88529	2.35815e-06
FBXO25	1.45051e-09	-1.89326	3.24247e-05
VSIG10L	9.70457e-08	-1.89384	0.00216936
SLC16A10	5.16396e-08	-1.90952	0.00115435
DYRK3	3.73524e-07	-1.91571	0.00834975
BIRC2	4.89007e-09	-1.91814	0.000109313
LOC101749837	2.92305e-08	-1.92075	0.000653419
GADD45A	6.64329e-09	-1.92109	0.000148504
ESAM	1.98215e-08	-1.92248	0.00044309
ELF1	1.05879e-09	-1.9236	2.36682e-05
KIAA0513	2.2444e-11	-1.92593	5.01713e-07
LOC124417442	1.08214e-11	-1.92871	2.41901e-07
LOC121111544	5.09133e-10	-1.93603	1.13812e-05
LOC121110039	3.11128e-07	-1.9368	0.00695496
LOC101747554	1.32293e-08	-1.9369	0.000295727
TOB1	1.30826e-08	-1.93715	0.000292449
LOC426193	2.09174e-07	-1.95287	0.00467588
SMAP2	7.32231e-09	-1.95338	0.000163683
CLIC3	8.90878e-08	-1.98037	0.00199147
ACOT11	1.32199e-08	-1.98357	0.000295517
BACH1	6.89998e-08	-1.98833	0.00154242
PIAS1	1.42834e-11	-2.00448	3.19291e-07
ENTPD5	1.34384e-07	-2.00954	0.00300402
SLC13A3	1.73796e-07	-2.0141	0.00388504
ASCL2	1.43396e-08	-2.01645	0.000320547
LOC107054049	9.81793e-10	-2.02419	2.1947e-05
FAM134C	3.33831e-09	-2.02828	7.46246e-05
SLC30A10	1.69353e-11	-2.04927	3.78573e-07
CYB5A	9.27317e-12	-2.05849	2.07292e-07
NFE2L2	3.69104e-10	-2.06975	8.25096e-06
LOC769000	2.29462e-08	-2.0703	0.000512939
MYL2	7.31476e-11	-2.07311	1.63514e-06
MARCH8	1.28641e-08	-2.07423	0.000287564
SPIN1L	4.315e-11	-2.08224	9.64574e-07
HIST1H2A4L3	2.5286e-10	-2.09157	5.65242e-06
HMGN2P46	1.15143e-11	-2.10431	2.5739e-07
MXRA7	4.78968e-10	-2.11978	1.07068e-05
ENTPD1	4.09626e-08	-2.13292	0.000915677
GATA6	2.00389e-09	-2.16794	4.47949e-05
CHCHD7	3.85596e-11	-2.19865	8.61962e-07
LOC415664	1.14696e-09	-2.2	2.56392e-05
DPF3	2.60824e-07	-2.20309	0.00583047
ULK1	5.19266e-09	-2.20775	0.000116077
AHCYL1	1.0196e-10	-2.20858	2.2792e-06
TMEM86A	9.09443e-08	-2.23099	0.00203297
LOC107053343	8.95381e-08	-2.23196	0.00200153
SLC9A7	5.71205e-08	-2.23485	0.00127687
SLC25A37	1.2327e-08	-2.23809	0.000275557
LOC101747813	4.23818e-10	-2.24621	9.47404e-06
LOC427025	3.12656e-07	-2.24863	0.00698912
FYTTD1L	8.24641e-08	-2.25281	0.0018434
CARD8	4.73993e-08	-2.25792	0.00105956
ACCSL	1.68481e-07	-2.25988	0.00376621
SLC22A16	5.59414e-08	-2.29171	0.00125051
SENP7	8.60871e-08	-2.29268	0.00192439
LOC100859602	4.6166e-12	-2.29708	1.03199e-07
CPOX	7.63115e-10	-2.29719	1.70587e-05
CREM	1.11459e-07	-2.29734	0.00249156
ACSS1B	6.98804e-09	-2.30145	0.000156211
ST3GAL6	1.9863e-08	-2.30375	0.000444017
SRSF5	4.81053e-10	-2.31204	1.07535e-05
BPGM	9.36594e-13	-2.33244	2.09366e-08
LOC107052718	8.28776e-10	-2.34884	1.85265e-05
FOXK2	1.25205e-10	-2.35703	2.79884e-06
WBP4	3.12226e-11	-2.36794	6.97951e-07
TMEM47	2.75632e-08	-2.36818	0.000616149
SLC7A5	4.14607e-09	-2.37373	9.26812e-05
HEMGN	1.07388e-09	-2.37408	2.40055e-05
LOC121107102	3.02104e-11	-2.37944	6.75323e-07
OSBPL1A	2.46888e-10	-2.38438	5.51894e-06
SEMA3D	4.34556e-08	-2.38978	0.000971407
SPTAN1	2.87644e-12	-2.39789	6.43e-08
PER2	1.51657e-09	-2.40405	3.39014e-05
CR2	1.31593e-09	-2.41142	2.94163e-05
GLIPR2	9.25292e-08	-2.42693	0.0020684
MICAL2	2.76704e-07	-2.43473	0.00618544
NCOA4	3.75184e-13	-2.43943	8.38686e-09
TNFRSF10B	9.51462e-08	-2.45228	0.0021269
TCP11X2	1.41916e-09	-2.49914	3.17238e-05
MBNL1	2.90863e-11	-2.50099	6.50196e-07
LOC430910	2.7942e-07	-2.5013	0.00624616
WNK4	7.8147e-10	-2.50763	1.7469e-05
TRIM2	1.09359e-07	-2.51877	0.0024446
FTH1	1.32947e-11	-2.52666	2.9719e-07
NARF	7.11622e-10	-2.53246	1.59076e-05
ADGRV1	5.26227e-11	-2.55008	1.17633e-06
CD180	1.04639e-07	-2.55799	0.0023391
CPEB4	6.42404e-08	-2.57916	0.00143603
FOLR1	2.26766e-08	-2.61444	0.000506913
PRODH	4.06019e-09	-2.6177	9.07614e-05
SQSTM1	3.22936e-10	-2.62289	7.21891e-06
ART4	3.71583e-08	-2.65066	0.000830637
JAK2	8.99413e-10	-2.65966	2.01055e-05
GAD2	4.5046e-11	-2.66463	1.00696e-06
SCGN	3.15398e-09	-2.68071	7.05041e-05
FAM124B	2.46821e-12	-2.6887	5.51744e-08
N4BP2L1	1.88377e-10	-2.70438	4.21097e-06
LOC112532134	3.92586e-11	-2.71683	8.77587e-07
LPL	1.8185e-08	-2.74322	0.000406507
LOC112531895	3.81715e-09	-2.76113	8.53286e-05
ITM2A	8.54271e-14	-2.76115	1.90964e-09
CITED4	1.34978e-09	-2.77536	3.01731e-05
UBE2H	4.81475e-12	-2.78252	1.07629e-07
ADAL	9.96805e-12	-2.79426	2.22826e-07
ATP5F1AW	4.00304e-07	-2.80433	0.0089484
LOC121110362	2.67661e-12	-2.80914	5.9833e-08
F2RL2	7.1216e-08	-2.82493	0.00159196
PXK	1.11303e-09	-2.84739	2.48806e-05
NRBP2	1.51377e-09	-2.85459	3.38389e-05
HBE1	2.65776e-12	-2.8626	5.94116e-08
OSGIN1	5.93423e-12	-2.86832	1.32654e-07
LOC107055303	7.79139e-11	-2.87843	1.74169e-06
HBZ	2.27611e-11	-2.89029	5.08801e-07
LOC430766	1.24399e-08	-2.91305	0.000278082
SLC46A3	2.19415e-08	-2.91506	0.000490481
FBXO32	3.76359e-08	-2.91584	0.000841312
LOC121108275	7.10891e-11	-2.92277	1.58913e-06
SLC40A1	8.17041e-09	-2.93931	0.000182641
RGCCL	2.06514e-09	-2.94222	4.61641e-05
CMBL	9.32655e-09	-2.95041	0.000208486
TRIM27.1	6.80451e-12	-2.95922	1.52108e-07
RHOBTB3	1.32716e-11	-2.95979	2.96673e-07
GATA2	7.03072e-10	-2.96077	1.57165e-05
LOC100859072	6.80451e-12	-3.00404	1.52108e-07
TMOD4	1.86492e-10	-3.00991	4.16885e-06
GPR155	3.48023e-10	-3.01121	7.7797e-06
LOC121113177	5.65196e-13	-3.0261	1.26344e-08
HSD17B1	1.50579e-12	-3.07968	3.36604e-08
BLVRA	3.85556e-10	-3.09501	8.61872e-06
CNOT6L	1.29635e-09	-3.09843	2.89787e-05
CPN2	1.53085e-13	-3.09992	3.42205e-09
LOC107052495	1.87096e-11	-3.13895	4.18233e-07
SH2B3	2.74422e-10	-3.13964	6.13442e-06
ARL4A	5.68712e-10	-3.14008	1.2713e-05
TIMP3	4.41711e-10	-3.15846	9.87401e-06
LOC121107375	8.08079e-12	-3.22695	1.80638e-07
GJA4	8.59642e-12	-3.2388	1.92164e-07
GFI1B	1.39541e-12	-3.24815	3.11929e-08
SELENBP1	3.29958e-11	-3.24929	7.37588e-07
ANKRD9	7.27754e-14	-3.29341	1.62682e-09
GHR	3.10308e-11	-3.30894	6.93664e-07
LOC424199	7.30727e-13	-3.31682	1.63347e-08
MDFIC	1.27127e-11	-3.34869	2.8418e-07
GSL	4.94845e-10	-3.35235	1.10618e-05
CLIC2	1.18279e-10	-3.38119	2.64401e-06
BNIP3L	2.13757e-12	-3.38848	4.77833e-08
SH3BGRL2	6.85819e-11	-3.41033	1.53308e-06
ARRDC2	4.23533e-12	-3.43929	9.46766e-08
TUBB1	1.53517e-10	-3.45155	3.43173e-06
CDKN1A	3.69381e-12	-3.46901	8.25713e-08
STEAP3	2.00383e-11	-3.48568	4.47936e-07
TAL1	2.68324e-12	-3.49325	5.99812e-08
SLC4A1	1.75197e-12	-3.50735	3.91634e-08
REEP6	6.43994e-11	-3.54393	1.43958e-06
LOC101747364	1.35014e-12	-3.54643	3.0181e-08
SELENOO	1.99044e-10	-3.55107	4.44942e-06
PCMTD1	2.35625e-10	-3.55997	5.26715e-06
HNRNPKL	3.3604e-11	-3.59054	7.51184e-07
HBBR	1.23396e-11	-3.63326	2.7584e-07
TSPAN32	7.36771e-12	-3.63862	1.64698e-07
LOC121110238	3.57425e-13	-3.67511	7.98987e-09
PDK4	1.91732e-08	-3.67728	0.000428598
FRMD1	4.08193e-09	-3.6957	9.12474e-05
FOXO3	6.81166e-12	-3.71402	1.52268e-07
LGALSL2	1.32632e-11	-3.738	2.96485e-07
LOC121110181	6.05417e-08	-3.7533	0.00135335
HBE	2.07275e-11	-3.80294	4.63343e-07
SPTB	4.66966e-12	-3.82825	1.04386e-07
LOC121106447	1.52234e-11	-3.84141	3.40305e-07
GP1BB	4.78423e-13	-3.87884	1.06947e-08
CD59	2.13757e-12	-3.90342	4.77833e-08
SOX6	1.68621e-12	-3.90504	3.76936e-08
LOC422090	1.36615e-11	-4.02024	3.05388e-07
R3HDM4	1.65108e-11	-4.0289	3.69083e-07
EPAS1	1.92741e-12	-4.09022	4.30854e-08
SAT1	1.58525e-12	-4.12278	3.54368e-08
MFSD2B	8.99105e-13	-4.13612	2.00986e-08
TSPO2	1.07759e-11	-4.17767	2.40883e-07
LOC112531967	4.30016e-12	-4.2003	9.61258e-08
MYOM1	1.3025e-11	-4.35087	2.91161e-07
CXCR7	1.50293e-12	-4.3789	3.35964e-08
PON1	9.98523e-14	-4.46969	2.2321e-09
EPB42	2.19061e-12	-4.70974	4.89689e-08
ANK1	1.44773e-12	-4.72673	3.23625e-08
METTL7A	1.27303e-13	-4.72834	2.84573e-09
LMO2	9.32767e-14	-4.74905	2.08511e-09
LOC101751615	1.18399e-12	-4.75224	2.64668e-08
CD55	2.36452e-12	-4.77565	5.28565e-08
IFI27L2	1.66794e-12	-4.81577	3.72851e-08
CYP3A4	2.56305e-13	-5.06838	5.72945e-09
SELENOP1	7.20238e-13	-5.11576	1.61002e-08
HBA1	2.77831e-12	-5.17068	6.21063e-08
TDH	1.17043e-12	-5.20653	2.61637e-08
IRF2	2.55395e-12	-5.21849	5.70911e-08
NT5DC4	1.66775e-13	-5.24212	3.7281e-09
KEL	7.23813e-13	-5.24958	1.61801e-08
H1F0	9.53317e-12	-5.25654	2.13105e-07
LOC121107843	3.99121e-12	-5.28967	8.92196e-08
HBAD	6.9427e-13	-5.36977	1.55197e-08
SUSD3	1.27303e-13	-5.43534	2.84573e-09
CA2	4.65788e-14	-5.65822	1.04122e-09
LOC101751084	2.27056e-14	-5.78916	5.07561e-10
GLRX	3.02355e-13	-5.81118	6.75885e-09
CREG1	2.3416e-12	-6.03378	5.23441e-08
RHAG	2.11853e-14	-6.07198	4.73576e-10
ALDOB	2.05709e-14	-6.15491	4.59842e-10
LOC124417691	5.77803e-14	-6.83389	1.29162e-09
MOG	2.05709e-14	-6.97808	4.59842e-10
RFESD	7.10595e-14	-7.25386	1.58846e-09
CA13	2.65353e-14	-7.32606	5.9317e-10
