## Supplementary material for "Transcriptome comparison between the cultured and in vivo Chick Primordial Germ Cells by SMART-seq-based single cell RNA sequencing": Supp_Table7

### Sheet: Supp. table#
Supp. Table 7: Tissue-Specific gene experssion signitures in DEGs between cPGC_1w vs cPGC_3w
Term	Overlap	P.value	Adjusted.P.value	Old.P.value	Old.Adjusted.P.value	Odds.Ratio	Combined.Score	Genes
MOTOR NEURON	28/2316	5.8549e-07	6.26475e-05	0	0	3.47829	49.9163	GPR27;DPP10;TDRKH;PMEL;IGSF3;NTM;ILDR2;LOXL1;RHOBTB2;GPC1;CEP170B;PIP4K2B;FLNC;PAK3;TP53I11;WLS;OPCML;UNC5A;ST8SIA2;CBX2;NTRK3;GDF3;GFRA3;ZAR1;MN1;PCP4;MMP15;RCAN2
SPINAL CORD	27/2316	2.04262e-06	7.28534e-05	0	0	3.29919	43.2237	GPR27;DPP10;IGSF3;TRIL;NTM;ATN1;ILDR2;RHOBTB2;ZIC2;GPC1;CEP170B;PIP4K2B;FLNC;PAK3;WLS;OPCML;ABCA2;UNC5A;ST8SIA2;NTRK3;SCRIB;GFRA3;MN1;PCP4;MMP15;RCAN2;FIBIN
SPINAL CORD (BULK)	27/2316	2.04262e-06	7.28534e-05	0	0	3.29919	43.2237	GPR27;DPP10;IGSF3;TRIL;NTM;ATN1;ILDR2;RHOBTB2;ZIC2;GPC1;CEP170B;PIP4K2B;FLNC;PAK3;WLS;OPCML;ABCA2;UNC5A;ST8SIA2;NTRK3;SCRIB;GFRA3;MN1;PCP4;MMP15;RCAN2;FIBIN
CARDIAC MUSCLE FIBER	25/2316	2.13251e-05	0.000456357	0	0	2.9579	31.814	PMEL;IGSF3;ILDR2;LOXL1;RHOBTB2;GPC1;HABP4;CEP170B;FLNC;TP53I11;WLS;RAB11FIP5;ST8SIA2;CBX2;CEP131;FZD8;SCRIB;GFRA3;ACTA1;MN1;NUDT8;LOX;MMP15;RCAN2;FIBIN
FETAL BRAIN	25/2316	2.13251e-05	0.000456357	0	0	2.9579	31.814	DPP10;IGSF3;TRIL;NTM;ATN1;ILDR2;RHOBTB2;ZIC2;GPC1;CEP170B;PIP4K2B;FLNC;TP53I11;OPCML;UNC5A;ST8SIA2;CBX2;NTRK3;CEP131;FZD8;SCRIB;ZAR1;MN1;MMP15;FIBIN
ASTROCYTE	23/2316	0.000180323	0.00275637	0	0	2.63743	22.7366	IGSF3;TRIL;NTM;ST8SIA2;CEP131;ATN1;ILDR2;FZD8;SCRIB;LOXL1;RHOBTB2;MN1;ZIC2;LOX;MMP15;GPC1;RCAN2;CEP170B;FIBIN;FLNC;WLS;OPCML;RAB11FIP5
VENTRICLE	23/2316	0.000180323	0.00275637	0	0	2.63743	22.7366	KANK1;ABCA2;FBXW5;IGSF3;TRIL;ST8SIA2;ATN1;FZD8;GFRA3;LOXL1;TOMM40L;RHOBTB2;ACTA1;MN1;NUDT8;MMP15;GPC1;RCAN2;CEP170B;FIBIN;FLNC;WLS;RAB11FIP5
ATRIUM	22/2316	0.000483259	0.00646359	0	0	2.48444	18.9686	KANK1;IGSF3;TRIL;NTM;FZD8;SCRIB;GFRA3;LOXL1;RHOBTB2;ACTA1;MN1;NUDT8;LOX;MMP15;GPC1;RCAN2;CEP170B;FIBIN;FLNC;TP53I11;WLS;RAB11FIP5
ADIPOSE (BULK TISSUE)	21/2316	0.00122466	0.0131038	0	0	2.33599	15.663	KANK1;TRIL;NTM;ATN1;SLC38A10;FZD8;GFRA3;LOXL1;NUDT8;LOX;MMP15;GPC1;RCAN2;HABP4;CEP170B;FIBIN;FLNC;TP53I11;IL13RA1;ENKD1;RAB11FIP5
SUPERIOR FRONTAL GYRUS	21/2316	0.00122466	0.0131038	0	0	2.33599	15.663	GPR27;DPP10;ABCA2;UNC5A;USP43;TRIL;NTM;NTRK3;ATN1;ILDR2;DGKZ;RHOBTB2;PCP4;GPC1;RCAN2;HABP4;CEP170B;FIBIN;GIT1;OPCML;RAB11FIP5
BRAIN (BULK)	20/2316	0.00293108	0.0261355	0	0	2.19189	12.7839	GPR27;DPP10;ABCA2;UNC5A;TRIL;NTM;NTRK3;ATN1;GFRA3;RHOBTB2;PCP4;ZIC2;GPC1;RCAN2;HABP4;CEP170B;FIBIN;PAK3;OPCML;RAB11FIP5
RENAL CORTEX	20/2316	0.00293108	0.0261355	0	0	2.19189	12.7839	IGSF3;USP43;TRIL;NTM;ST8SIA2;CBX2;ATN1;ILDR2;FZD8;GFRA3;LOXL1;LOX;MMP15;RCAN2;FIBIN;FLNC;TP53I11;WLS;OPCML;RAB11FIP5
CEREBELLUM	19/2316	0.00661709	0.0472019	0	0	2.05195	10.2969	DPP10;UNC5A;IGSF3;USP43;TRIL;NTM;ST8SIA2;CBX2;NTRK3;ILDR2;SMG8;MN1;PCP4;ZIC2;MMP15;PLXNC1;FLNC;PAK3;OPCML
OLIGODENDROCYTE	19/2316	0.00661709	0.0472019	0	0	2.05195	10.2969	DPP10;IGSF3;TRIL;NTM;ST8SIA2;CBX2;NTRK3;ILDR2;SCRIB;LOXL1;MN1;PCP4;MMP15;GPC1;FIBIN;FLNC;PAK3;WLS;OPCML
THYROID (BULK TISSUE)	19/2316	0.00661709	0.0472019	0	0	2.05195	10.2969	TDRKH;ABCA2;SMAD3;IGSF3;USP43;ATN1;FZD8;SCRIB;LOXL1;RHOBTB2;PCP4;MMP15;GPC1;CEP170B;FLNC;IL13RA1;WLS;ENKD1;RAB11FIP5
BREAST (BULK TISSUE)	18/2316	0.0140723	0.071702	0	0	1.91601	8.16901	ABCA2;IGSF3;USP43;TRIL;CEP131;ATN1;SLC38A10;FZD8;SCRIB;GFRA3;LOXL1;MMP15;GPC1;CEP170B;FIBIN;FLNC;TP53I11;RAB11FIP5
CEREBRAL CORTEX	18/2316	0.0140723	0.071702	0	0	1.91601	8.16901	GPR27;DPP10;UNC5A;IGSF3;TRIL;NTM;NTRK3;ATN1;ILDR2;RHOBTB2;PCP4;ZIC2;RCAN2;HABP4;CEP170B;PAK3;OPCML;RAB11FIP5
HUMAN EMBRYO	18/2316	0.0140723	0.071702	0	0	1.91601	8.16901	GPR27;TDRKH;PMEL;IGSF3;USP43;CCDC137;TRIL;NTM;ST8SIA2;CBX2;AMT;GDF3;ACACA;TARBP2;ACTA1;ZIC2;MMP15;UTP14A
KUPFFER CELL	18/2316	0.0140723	0.071702	0	0	1.91601	8.16901	SMAD3;TRIL;NTM;FZD8;LOXL1;MN1;LOX;MMP15;GPC1;HABP4;CEP170B;FIBIN;FLNC;TP53I11;IL13RA1;WLS;OPCML;RAB11FIP5
LUNG EPITHELIAL CELL	18/2316	0.0140723	0.071702	0	0	1.91601	8.16901	TDRKH;USP43;CEP131;ATN1;SCRIB;GFRA3;SMG8;LOXL1;ZAR1;LOX;MMP15;GPC1;CEP170B;FIBIN;GIT1;WLS;ENKD1;RAB11FIP5
MAMMARY GLAND	18/2316	0.0140723	0.071702	0	0	1.91601	8.16901	GPR27;TDRKH;PMEL;ABCA2;IGSF3;USP43;CBX2;CEP131;ATN1;SCRIB;GFRA3;SMG8;ZNRF1;PCP4;ZIC2;MMP15;CEP170B;TP53I11
CINGULATE GYRUS	17/2316	0.028155	0.111577	0	0	1.7839	6.36859	DPP10;ABCA2;UNC5A;TRIL;NTM;NTRK3;ILDR2;RHOBTB2;PCP4;RCAN2;HABP4;CEP170B;FIBIN;PAK3;WLS;OPCML;RAB11FIP5
HEART (BULK TISSUE)	17/2316	0.028155	0.111577	0	0	1.7839	6.36859	IGSF3;TRIL;ST8SIA2;FZD8;GFRA3;LOXL1;TOMM40L;RHOBTB2;ACTA1;NUDT8;MMP15;GPC1;RCAN2;FIBIN;FLNC;WLS;RAB11FIP5
MELANOCYTE	17/2316	0.028155	0.111577	0	0	1.7839	6.36859	PMEL;ABCA2;FBXW5;IGSF3;ST8SIA2;CEP131;SLC38A10;SCRIB;TOMM40L;RHOBTB2;FAM178B;HABP4;CEP170B;PLXNC1;GIT1;WLS;RAB11FIP5
RETINA	17/2316	0.028155	0.111577	0	0	1.7839	6.36859	TDRKH;PMEL;UNC5A;IGSF3;NTM;ATN1;ILDR2;FZD8;LOXL1;PCP4;GPC1;RCAN2;HABP4;CEP170B;FLNC;OPCML;RAB11FIP5
SUBCUTANEOUS ADIPOSE TISSUE	17/2316	0.028155	0.111577	0	0	1.7839	6.36859	KANK1;TRIL;NTM;ATN1;SLC38A10;FZD8;GFRA3;LOXL1;NUDT8;LOX;MMP15;GPC1;RCAN2;HABP4;CEP170B;FIBIN;ENKD1
VALVE	17/2316	0.028155	0.111577	0	0	1.7839	6.36859	IGSF3;TRIL;NTM;ATN1;FZD8;GFRA3;LOXL1;RHOBTB2;LOX;GPC1;RCAN2;CEP170B;FIBIN;FLNC;WLS;ENKD1;RAB11FIP5
BETA CELL	16/2316	0.0529268	0.171611	0	0	1.65546	4.86515	GPR27;ABCA2;UNC5A;ATN1;ILDR2;GFRA3;LOXL1;ACACA;PCP4;POM121C;MMP15;RCAN2;CEP170B;PAK3;WLS;RAB11FIP5
INTESTINAL EPITHELIAL CELL	16/2316	0.0529268	0.171611	0	0	1.65546	4.86515	USP43;NTM;FZD8;SCRIB;LOXL1;ZAR1;NUDT8;LOX;MMP15;GPC1;CEP170B;FIBIN;FLNC;TP53I11;WLS;RAB11FIP5
OMENTUM	16/2316	0.0529268	0.171611	0	0	1.65546	4.86515	TRIL;ATN1;FZD8;GFRA3;LOXL1;MN1;LOX;MMP15;GPC1;RCAN2;CEP170B;FIBIN;FLNC;TP53I11;IL13RA1;RAB11FIP5
OSTEOBLAST	16/2316	0.0529268	0.171611	0	0	1.65546	4.86515	SMAD3;NTM;ATN1;FZD8;LOXL1;MN1;LOX;GPC1;RCAN2;CEP170B;FIBIN;FLNC;TP53I11;WLS;OPCML;RAB11FIP5
RESPIRATORY SMOOTH MUSCLE	16/2316	0.0529268	0.171611	0	0	1.65546	4.86515	SMAD3;ATN1;FZD8;LOXL1;MN1;LOX;GPC1;RCAN2;HABP4;CEP170B;FIBIN;FLNC;TP53I11;WLS;ENKD1;RAB11FIP5
STROMAL CELL	16/2316	0.0529268	0.171611	0	0	1.65546	4.86515	USP43;TRIL;ATN1;FZD8;SMG8;LOXL1;RHOBTB2;MN1;LOX;GPC1;CEP170B;FIBIN;FLNC;TP53I11;ENKD1;RAB11FIP5
DORSAL STRIATUM	15/2316	0.0933713	0.27002	0	0	1.53055	3.6292	GPR27;DPP10;ABCA2;UNC5A;TRIL;NTM;NTRK3;RHOBTB2;MN1;PCP4;RCAN2;HABP4;FIBIN;PAK3;OPCML
FIBROBLAST	15/2316	0.0933713	0.27002	0	0	1.53055	3.6292	SMAD3;NTM;FZD8;LOXL1;LOX;GPC1;RCAN2;HABP4;CEP170B;FIBIN;FLNC;TP53I11;IL13RA1;WLS;RAB11FIP5
LUNG (BULK TISSUE)	15/2316	0.0933713	0.27002	0	0	1.53055	3.6292	IGSF3;USP43;TRIL;ATN1;FZD8;GFRA3;RHOBTB2;LOX;MMP15;RCAN2;CEP170B;FIBIN;IL13RA1;WLS;RAB11FIP5
SKELETAL MUSCLE (BULK TISSUE)	15/2316	0.0933713	0.27002	0	0	1.53055	3.6292	SMAD3;TRIL;FZD8;SCRIB;TOMM40L;RHOBTB2;ACTA1;MN1;NUDT8;MMP15;GPC1;RCAN2;FIBIN;PIP4K2B;FLNC
FETAL LUNG	14/2316	0.154433	0.359224	0	0	1.40903	2.63206	SMAD3;NTM;FZD8;SCRIB;LOXL1;RHOBTB2;LOX;GPC1;CEP170B;FIBIN;FLNC;TP53I11;WLS;RAB11FIP5
GASTRIC TISSUE (BULK)	14/2316	0.154433	0.359224	0	0	1.40903	2.63206	IGSF3;USP43;TRIL;FZD8;GFRA3;LOXL1;MMP15;RCAN2;CEP170B;FIBIN;FLNC;TP53I11;IL13RA1;WLS
HEPATOCYTE	14/2316	0.154433	0.359224	0	0	1.40903	2.63206	FBXW5;ACY1;USP43;CEP131;AMT;SLC38A10;SCRIB;TOMM40L;NUDT8;PQLC1;MMP15;GPC1;PMVK;CEP170B
KERATINOCYTE	14/2316	0.154433	0.359224	0	0	1.40903	2.63206	PMEL;IGSF3;USP43;FZD8;SCRIB;SMG8;MN1;NUDT8;MMP15;GPC1;CEP170B;WLS;ENKD1;RAB11FIP5
MYOFIBROBLAST	14/2316	0.154433	0.359224	0	0	1.40903	2.63206	USP43;CEP131;ATN1;FZD8;LOXL1;LOX;GPC1;RCAN2;CEP170B;FIBIN;FLNC;TP53I11;WLS;RAB11FIP5
PERICARDIUM	14/2316	0.154433	0.359224	0	0	1.40903	2.63206	IGSF3;TRIL;FZD8;LOXL1;ZAR1;MN1;NUDT8;LOX;GPC1;FIBIN;FLNC;TP53I11;ENKD1;RAB11FIP5
PREFRONTAL CORTEX	14/2316	0.154433	0.359224	0	0	1.40903	2.63206	DPP10;UNC5A;IGSF3;BCL11A;TRIL;NTM;ST8SIA2;NTRK3;ILDR2;MN1;PCP4;ZIC2;PAK3;OPCML
SENSORY NEURON	14/2316	0.154433	0.359224	0	0	1.40903	2.63206	GPR27;DPP10;TDRKH;UNC5A;IGSF3;TRIL;NTM;ST8SIA2;PCP4;MMP15;RCAN2;PIP4K2B;PAK3;OPCML
VASCULAR SMOOTH MUSCLE	14/2316	0.154433	0.359224	0	0	1.40903	2.63206	SMAD3;NTM;ATN1;FZD8;GFRA3;LOXL1;MN1;LOX;GPC1;CEP170B;FIBIN;FLNC;WLS;RAB11FIP5
BLOOD PBMC	13/2316	0.239316	0.492438	0	0	1.29076	1.84574	TDRKH;PMEL;FBXW5;SMAD3;CEP131;SLC38A10;SMG8;TOMM40L;TARBP2;RHOBTB2;FPGS;ZNF212;RAB11FIP5
COLON (BULK TISSUE)	13/2316	0.239316	0.492438	0	0	1.29076	1.84574	IGSF3;USP43;FZD8;SCRIB;GFRA3;NUDT8;MMP15;CEP170B;FIBIN;FLNC;TP53I11;IL13RA1;WLS
GASTRIC EPITHELIAL CELL	13/2316	0.239316	0.492438	0	0	1.29076	1.84574	PMEL;SMAD3;IGSF3;USP43;SCRIB;ZAR1;NUDT8;MMP15;GPC1;CEP170B;TP53I11;WLS;RAB11FIP5
HEPATIC STELLATE CELL	13/2316	0.239316	0.492438	0	0	1.29076	1.84574	SMAD3;CBX2;ATN1;FZD8;SCRIB;SMG8;LOXL1;LOX;GPC1;CEP170B;FLNC;UTP14A;RAB11FIP5
PODOCYTE	13/2316	0.239316	0.492438	0	0	1.29076	1.84574	UNC5A;IGSF3;USP43;NTM;ILDR2;SCRIB;LOXL1;LOX;MMP15;GPC1;CEP170B;FLNC;RAB11FIP5
TESTIS (BULK TISSUE)	13/2316	0.239316	0.492438	0	0	1.29076	1.84574	FBXW5;CBX2;CEP131;ILDR2;FZD8;GFRA3;ZAR1;FAM178B;MMP15;GPC1;CEP170B;PLXNC1;RAB11FIP5
DENTATE GRANULE CELL	12/2316	0.347428	0.675905	0	0	1.17561	1.24286	GPR27;DPP10;PCP4;UNC5A;TRIL;NTM;NTRK3;RCAN2;FIBIN;ILDR2;PAK3;OPCML
ESOPHAGUS (BULK TISSUE)	12/2316	0.347428	0.675905	0	0	1.17561	1.24286	KANK1;SMAD3;NUDT8;IGSF3;USP43;GPC1;CEP170B;SCRIB;GFRA3;IL13RA1;WLS;RAB11FIP5
OVARY (BULK TISSUE)	12/2316	0.347428	0.675905	0	0	1.17561	1.24286	TDRKH;IGSF3;MMP15;TRIL;CBX2;CEP131;ATN1;FLNC;GFRA3;ZAR1;ENKD1;RAB11FIP5
BASAL CELL	11/2316	0.472862	0.790566	0	0	1.06348	0.796498	SMAD3;IGSF3;USP43;MMP15;GPC1;CEP170B;FIBIN;FZD8;SCRIB;WLS;RAB11FIP5
HAIR FOLLICLE	11/2316	0.472862	0.790566	0	0	1.06348	0.796498	LOX;TRIL;GPC1;ST8SIA2;RCAN2;CEP170B;FIBIN;FZD8;FLNC;LOXL1;RAB11FIP5
ILEUM (BULK)	11/2316	0.472862	0.790566	0	0	1.06348	0.796498	FBXW5;NUDT8;ACY1;IGSF3;USP43;MMP15;TRIL;CEP170B;GFRA3;IL13RA1;RHOBTB2
MIDBRAIN	11/2316	0.472862	0.790566	0	0	1.06348	0.796498	MN1;BCL11A;TRIL;NTM;ST8SIA2;CBX2;NTRK3;ILDR2;PAK3;WLS;OPCML
NEURONAL EPITHELIUM	11/2316	0.472862	0.790566	0	0	1.06348	0.796498	DPP10;MN1;TTLL5;ZIC2;BCL11A;ST8SIA2;CBX2;NTRK3;ILDR2;FZD8;PAK3
SKELETAL MUSCLE SATELLITE CELL	11/2316	0.472862	0.790566	0	0	1.06348	0.796498	LOX;GPC1;CEP170B;FIBIN;FZD8;SCRIB;FLNC;LOXL1;WLS;ZAR1;RAB11FIP5
SKIN (BULK TISSUE)	11/2316	0.472862	0.790566	0	0	1.06348	0.796498	KANK1;PMEL;LOX;IGSF3;USP43;GPC1;CEP170B;SCRIB;IL13RA1;WLS;RAB11FIP5
TRACHEA (BULK TISSUE)	11/2316	0.472862	0.790566	0	0	1.06348	0.796498	LOX;GPC1;CEP131;CEP170B;FIBIN;FZD8;SCRIB;FLNC;LOXL1;WLS;RAB11FIP5
WHARTONS JELLY	11/2316	0.472862	0.790566	0	0	1.06348	0.796498	LOX;NTM;GPC1;CEP170B;FIBIN;FZD8;FLNC;SMG8;LOXL1;WLS;RAB11FIP5
ERYTHROBLAST	10/2316	0.604535	0.898406	0	0	0.95425	0.48027	TDRKH;FAM178B;NUDT8;IGSF3;PQLC1;CEP131;SCRIB;SMG8;ZAR1;ENKD1
FETAL BRAIN CORTEX	10/2316	0.604535	0.898406	0	0	0.95425	0.48027	DPP10;MN1;TTLL5;IGSF3;BCL11A;NTM;ST8SIA2;NTRK3;PAK3;OPCML
GRANULOSA CELL	10/2316	0.604535	0.898406	0	0	0.95425	0.48027	SMAD3;USP43;MMP15;GPC1;ATN1;CEP170B;FZD8;SCRIB;GDF3;RAB11FIP5
NATURAL KILLER CELLS	10/2316	0.604535	0.898406	0	0	0.95425	0.48027	BABAM1;ABCA2;FBXW5;NUDT8;FPGS;PMVK;DGKZ;TOMM40L;TARBP2;RHOBTB2
OOCYTE	10/2316	0.604535	0.898406	0	0	0.95425	0.48027	DPP10;FAM178B;USP43;CBX2;CEP170B;ILDR2;GFRA3;UTP14A;ZAR1;ENKD1
PREADIPOCYTE	10/2316	0.604535	0.898406	0	0	0.95425	0.48027	NUDT8;LOX;GPC1;CEP170B;FIBIN;SCRIB;FLNC;LOXL1;WLS;RAB11FIP5
SMALL INTESTINE (BULK TISSUE)	10/2316	0.604535	0.898406	0	0	0.95425	0.48027	ACY1;LOX;IGSF3;USP43;MMP15;TRIL;CEP170B;FIBIN;FLNC;IL13RA1
SPLEEN (BULK TISSUE)	10/2316	0.604535	0.898406	0	0	0.95425	0.48027	FAM178B;TRIL;CEP131;FIBIN;FZD8;SCRIB;PLXNC1;TP53I11;RHOBTB2;RAB11FIP5
CHONDROCYTE	9/2316	0.728579	0.999982	0	0	0.847806	0.268466	KANK1;LOX;GPC1;RCAN2;FIBIN;FZD8;LOXL1;IL13RA1;RAB11FIP5
FORESKIN FIBROBLAST	9/2316	0.728579	0.999982	0	0	0.847806	0.268466	FAM178B;SMAD3;LOX;GPC1;QPCTL;FLNC;LOXL1;IL13RA1;RAB11FIP5
LIVER (BULK TISSUE)	9/2316	0.728579	0.999982	0	0	0.847806	0.268466	KANK1;FBXW5;SMAD3;ACY1;LOX;MMP15;AMT;IL13RA1;RAB11FIP5
MYOBLAST	9/2316	0.728579	0.999982	0	0	0.847806	0.268466	ACTA1;SMAD3;LOX;NTM;GPC1;ARHGAP1;FLNC;L3HYPDH;LOXL1
ADRENAL GLAND	8/2316	0.832416	0.999982	0	0	0.74405	0.136476	DPP10;MMP15;TRIL;GPC1;FLNC;GFRA3;WLS;RHOBTB2
ALVEOLAR CELL TYPE II	8/2316	0.832416	0.999982	0	0	0.74405	0.136476	FAM178B;IGSF3;USP43;MMP15;CEP170B;FZD8;ZAR1;RAB11FIP5
AMNIOTIC FLUID	8/2316	0.832416	0.999982	0	0	0.74405	0.136476	IGSF3;USP43;ATN1;CEP170B;FZD8;TP53I11;RHOBTB2;RAB11FIP5
BLYMPHOCYTE	8/2316	0.832416	0.999982	0	0	0.74405	0.136476	TDRKH;SMAD3;CEP131;SCRIB;SMG8;UTP14A;TP53I11;RHOBTB2
HUMAN ZYGOTE	8/2316	0.832416	0.999982	0	0	0.74405	0.136476	DPP10;PMEL;USP43;CBX2;ILDR2;GFRA3;UTP14A;ZAR1
MACROPHAGE	8/2316	0.832416	0.999982	0	0	0.74405	0.136476	UNC5A;FPGS;CEP131;CEP170B;PLXNC1;TOMM40L;IL13RA1;ENKD1
NEUTROPHIL	8/2316	0.832416	0.999982	0	0	0.74405	0.136476	GPR27;UNC5A;AGO4;PLXNC1;TP53I11;IL13RA1;WLS;ENKD1
ALPHA CELL	7/2316	0.908713	0.999982	0	0	0.642885	0.061541	DPP10;PCP4;MMP15;RCAN2;GFRA3;PAK3;OPCML
CD34+ CELL	7/2316	0.908713	0.999982	0	0	0.642885	0.061541	NUDT8;BCL11A;CBX2;FPGS;PMVK;L3HYPDH;DGKZ
MORULA	7/2316	0.908713	0.999982	0	0	0.642885	0.061541	FAM178B;USP43;CBX2;GDF3;SMG8;ZNF212;ZAR1
PLASMACYTOID DENDRITIC CELL	7/2316	0.908713	0.999982	0	0	0.642885	0.061541	IGSF3;FPGS;CEP131;TP53I11;TOMM40L;ZAR1;ENKD1
NEURONAL PROGENITOR CELLS	6/2316	0.957158	0.999982	0	0	0.544218	0.0238298	PMEL;ZIC2;ST8SIA2;CBX2;ILDR2;WLS
PLACENTA (BULK)	6/2316	0.957158	0.999982	0	0	0.544218	0.0238298	IGSF3;USP43;MMP15;CEP170B;ILDR2;RAB11FIP5
THYMUS (BULK TISSUE)	6/2316	0.957158	0.999982	0	0	0.544218	0.0238298	TDRKH;ZNRF1;IGSF3;CBX2;CEP131;RHOBTB2
GRANULOCYTE	5/2316	0.983201	0.999982	0	0	0.44796	0.00758935	GPR27;UNC5A;AGO4;PLXNC1;IL13RA1
BLASTOCYST	4/2316	0.994726	0.999982	0	0	0.354028	0.001872	IGSF3;USP43;GDF3;UTP14A
KIDNEY (BULK TISSUE)	4/2316	0.994726	0.999982	0	0	0.354028	0.001872	KANK1;CBX2;TARBP2;WLS
PANCREATIC ISLET	4/2316	0.994726	0.999982	0	0	0.354028	0.001872	PCP4;RCAN2;ARHGAP1;PAK3
PLASMA CELL	4/2316	0.994726	0.999982	0	0	0.354028	0.001872	TDRKH;PMEL;PMVK;TOMM40L
SPERM	4/2316	0.994726	0.999982	0	0	0.354028	0.001872	ST8SIA2;HABP4;ZAR1;RAB11FIP5
BLOOD DENDRITIC CELLS	3/2316	0.998758	0.999982	0	0	0.26234	0.000326044	ACTA1;BCL11A;IL13RA1
CORD BLOOD	3/2316	0.998758	0.999982	0	0	0.26234	0.000326044	PMEL;BCL11A;PLXNC1
DENDRITIC CELL	3/2316	0.998758	0.999982	0	0	0.26234	0.000326044	ACTA1;BCL11A;IL13RA1
ENDOMETRIUM (BULK)	3/2316	0.998758	0.999982	0	0	0.26234	0.000326044	LOX;FLNC;WLS
PERIPHERAL BLOOD	3/2316	0.998758	0.999982	0	0	0.26234	0.000326044	GPR27;AGO4;PLXNC1
BONE MARROW (BULK TISSUE)	2/2316	0.999803	0.999982	0	0	0.172822	3.40246e-05	FAM178B;BCL11A
CD19+ B CELLS	2/2316	0.999803	0.999982	0	0	0.172822	3.40246e-05	CEP131;RHOBTB2
CD4+ T CELL	2/2316	0.999803	0.999982	0	0	0.172822	3.40246e-05	TDRKH;SMAD3
REGULATORY T CELLS	2/2316	0.999803	0.999982	0	0	0.172822	3.40246e-05	TDRKH;PMVK
ALVEOLAR MACROPHAGE	1/2316	0.999982	0.999982	0	0	0.0853981	1.56568e-06	UNC5A
TLYMPHOCYTE	1/2316	0.999982	0.999982	0	0	0.0853981	1.56568e-06	ACTA1
